# O-antigen diversification masks identification of highly pathogenic STEC O104:H4-like strains

**DOI:** 10.1101/2022.09.15.508078

**Authors:** Christina Lang, Angelika Fruth, Ian W. Campbell, Claire Jenkins, Peyton Smith, Nancy Strockbine, François-Xavier Weill, Ulrich Nübel, Yonatan H. Grad, Matthew K. Waldor, Antje Flieger

## Abstract

Shiga toxin-producing *E. coli* (STEC) can give rise to a range of clinical outcomes from diarrhea to the life-threatening systemic condition, hemolytic uremic syndrome (HUS). Although STEC O157:H7 is the serotype most frequently associated with HUS, a major outbreak of HUS occurred in 2011 in Germany, and was caused by a rare serotype, STEC O104:H4. Prior to 2011 and since the outbreak, STEC O104:H4 strains have only rarely been associated with human infections. From 2012 to 2020 intensified STEC surveillance was performed in Germany where subtyping of ∼8,000 clinical isolates by molecular methods including whole genome sequencing was carried out. A rare STEC serotype O181:H4 associated with HUS was identified and, like the STEC O104:H4 outbreak strain, this strain belongs to sequence type (ST) 678. Genomic and virulence comparisons revealed that the two strains are phylogenetically related and differ principally in the gene cluster encoding their respective lipopolysaccharide O-antigens but exhibit similar virulence phenotypes. In addition, five other serotypes belonging to ST678 from human clinical infection, such as OX13:H4, O127:H4, OgN-RKI9:H4, O131:H4, and O69:H4, were identified from diverse locations worldwide.

**Importance:** Our data suggest the high virulence ensemble of the STEC O104:H4 outbreak strain remains a global threat because genomically similar strains cause disease worldwide, but that horizontal acquisition of O-antigen gene clusters has diversified the O-antigens of strains belonging to ST678. Thus, identification of these highly pathogenic strains is masked by diverse and rare O-antigens, thereby confounding the interpretation of their potential risk.
