## Supplementary material for "O-antigen diversification masks identification of highly pathogenic STEC O104:H4-like strains": Supplemebtal Table S1

### Sheet: Tabelle1
Lang et al., O-antigen diversification masks identification of highly pathogenic STEC O104:H4-like strains
Table S1: Overview of all strains used in the study and information on their serotypes, virulence genes, country of isolation, travel association, clinical data, and genome accessions.
																																							Data Accession
name	genotype	MLST ST	Source	Colletion year	Disease	Location	Lab	travel associaton	stx1	stx2	subtype	eae	AAF/I	AAF/II	AAF/III	AAF/IV	AAF/V	aaiC	aap	aat	aggR	EAST1	ehxA	espP	fyuA	iha	irp2	iucA	lpfO113	lpfO26	pic	saa	sepA	set1	sigA	subAB	terA	Species	SRA accession	NCBI assembly accession or GenBank No.	EnteroBase Assembly barcode	data used for cgMLST/ ReadomSeqSphere	data used for SNP-based analysis/ Gubbins	Figure	Comment	Reference	Remarks
143508	O181:H4	678	Human	2015	Diarrhoea	United Kingdom	Public Health England	Travelled, destination not stated	-	-	-	-	+	-		-	-	-	+	+	+	-	-	-	+	+	+	+	+	+	+	-	+	+	+	-	+	Escherichia coli	SRR3574331	-	ESC_GA8893AA_AS	EnteroBase assembly	SRA raw reads	3,4, 2S	-	-
147828	O181:H4	678	Human	2015	Diarrhoea	United Kingdom	Public Health England	Morocco	-	-	-	-	+	-		-	-	-	+	+	+	-	-	-	+	+	+	+	+	+	+	-	+	+	+	-	+	Escherichia coli	SRR3578615	-	ESC_GA9181AA_AS	EnteroBase assembly	SRA raw reads	3,4, 2S	-	-
285561	O181:H4	678	Human	2016	Diarrhoea	United Kingdom	Public Health England	Egypt	-	-	-	-	+	-		-	-	-	+	+	+	-	-	-	+	+	+	+	+	+	+	-	+	+	+	-	+	Escherichia coli	SRR5470157	-	ESC_MA8970AA_AS	EnteroBase assembly	SRA raw reads	3,4, 2S	-	-
470195	O181:H4	678	Human	2018	Diarrhoea	United Kingdom	Public Health England	India	-	+	a	-	+	-		-	-	-	+	+	+	-	-	-	+	+	+	+	+	+	+	-	+	+	+	-	+	Escherichia coli	SRR6489773	-	ESC_RA3563AA_AS	EnteroBase assembly	SRA raw reads	3,4, 2S	-	-
497801	O181:H4	678	Human	2013	Abdominal pain, diarrhoea	United Kingdom	Public Health England	Morocco	-	-	-	-	+	-		-	-	-	+	+	+	-	-	-	+	+	+	+	+	+	+	-	+	+	+	-	+	Escherichia coli	SRR7163945	-	ESC_SA1376AA_AS	EnteroBase assembly	SRA raw reads	3,4, 2S	-	-
644185	O181:H4	678	Human	2018	Diarrhoea	United Kingdom	Public Health England	Mexico	-	-	-	-	+	-		-	-	-	+	+	+	-	-	-	+	+	+	+	+	+	+	-	+	+	+	-	+	Escherichia coli	SRR15369696	-	ESC_AC0421AA_AS	EnteroBase assembly	SRA raw reads	3,4, 2S	-	-
822586	O181:H4	678	Human	2019	Diarrhoea	United Kingdom	Public Health England	Morocco	-	-	-	-	+	-		-	-	-	+	+	+	-	-	-	+	+	+	+	+	+	+	-	+	+	+	-	+	Escherichia coli	SRR12769871	-	ESC_NB8209AA_AS	EnteroBase assembly	SRA raw reads	3,4, 2S	-	-
896001	O181:H4	678	Human	2020	Not stated	United Kingdom	Public Health England	Not stated	-	-	-	-	+	-		-	-	-	+	+	+	+	-	-	+	+	+	+	+	+	+	-	+	+	+	-	+	Escherichia coli	SRR11215192	-	ESC_JB2838AA_AS	EnteroBase assembly	SRA raw reads	3,4, 2S	-	-
1078123	O181:H4	678	Human	2021	Watery, blood stained diarrhoea	United Kingdom	Public Health England	Not stated	-	-	-	-	+	-		-	-	-	+	+	+	-	-	-	+	+	+	+	+	+	+	-	+	+	+	-	+	Escherichia coli	SRR13592190	-	ESC_UB5772AA_AS	EnteroBase assembly	SRA raw reads	3,4, 2S	-	-
1472912	O181:H4	12610*	Human	2021	Asymptomatic contact	United Kingdom	Public Health England	Not stated	-	-	-	-	+	-		-	-	-	+	+	+	-	-	-	+	+	+	+	+	+	+	-	+	+	+	-	+	Escherichia coli	SRR16155198	-	ESC_AC1624AA_AS	EnteroBase assembly	SRA raw reads	3,4, 2S	-	-
1472968	O181:H4	12610*	Human	2021		United Kingdom	Public Health England		-	-	-	-	+	-	-	-	-	-	+	+	+	-	-	-	+	+	+	+	+	+	+	-	+	+	+	-	+	Escherichia coli	SRR16131952	-	ESC_AC9569AA_AS	EnteroBase assembly	SRA raw reads	3,4, 2S	-	-
201510555	O181:H4	678	Human	2015	bloody diarrhea	France	Institut Pasteur / Hôpital Robert Debré		-	+	a	-	+	-		-	-	-	+	+	+	-	-	-	+	+	+	+	+	+	+	-	+	+	+	-	+	Escherichia coli	ERR8050705	-	ESC_VA7238AA_AS	EnteroBase assembly	SRA raw reads	3,4, 2S	-	-
17-07187	O181:H4	678	Human	2017	HUS	Germany	Robert Koch-Institute		-	+	a	-	+	-		-	-	-	+	+	+	-	-	-	+	+	+	+	+	+	+	-	+	+	+	-	+	Escherichia coli	SRR18972738	CP096976-CP096979	ESC_YB7240AA_AS	complete genome	SRA raw reads	1,3,4, 2S	-	This study
B141_2	O181:H4	678	Human	2015		Ecuador	Georgia Institute of Technology		-	-	-	-	+	-		-	-	+	+	+	+	-	-	-	+	+	+	+	+	+	+	-	+	+	+	-	+	Escherichia coli	SRR7693828	-	ESC_WA8804AA_AS	EnteroBase assembly	SRA raw reads	3,4, 2S	-	-
MEX-14	O181:H4	678	Human	2011	Diarrhea, mild clinical outcome	Mexico	CINVESTAV-IPN		-	-	-	-	+	-		-	-	+	+	+	+	-	-	-	+	+	+	+	+	+	+	-	+	+	+	-	+	Escherichia coli	SRR10436878	-	ESC_UB0322AA_AS	EnteroBase assembly	SRA raw reads	3,4, 2S	-	Meza-Segura et al. 2020, Front Cell Infect Microbiol
PNUSAE005891	O181:H4	678	Human	2016		United States	Centers for Disease Control and Prevention		-	+	a	-	+	-		-	-	-	+	+	+	-	-	-	+	+	+	+	+	+	+	-	+	+	+	-	+	Escherichia coli	SRR5283478	-	ESC_LA4520AA_AS	EnteroBase assembly	SRA raw reads	3,4, 2S	-	-
PNUSAE005897	O181:H4	678	Human	2017		United States	Centers for Disease Control and Prevention		-	+	a	-	+	-		-	-	-	+	+	+	-	-	-	+	+	+	+	+	+	+	-	+	+	+	-	+	Escherichia coli	SRR5283470	-	ESC_LA4513AA_AS	EnteroBase assembly	SRA raw reads	3,4, 2S	-	-
PNUSAE010931	O181:H4	678	Human	2017		United States	Centers for Disease Control and Prevention		-	-	-	-	+	-		-	-	-	+	+	+	-	-	-	+	+	+	+	+	+	+	-	+	+	+	-	+	Escherichia coli	SRR6317427	-	ESC_QA9937AA_AS	EnteroBase assembly	SRA raw reads	3,4, 2S	-	-
PNUSAE010936	O181:H4	678	Human	2017		United States	Centers for Disease Control and Prevention		-	-	-	-	+	-		-	-	-	+	+	+	+	-	-	+	+	+	+	+	+	+	-	+	+	+	-	+	Escherichia coli	SRR6344622	-	ESC_RA1231AA_AS	EnteroBase assembly	SRA raw reads	3,4, 2S	-	-
PNUSAE023691	O181:H4	678	Human	2019		United States	PulseNet Next Generation Subtyping Methods Unit		-	-	-	-	+	-		-	-	-	+	+	+	+	-	-	+	+	+	+	+	+	+	-	+	+	+	-	+	Escherichia coli	SRR8992747	-	ESC_ZA1507AA_AS	EnteroBase assembly	SRA raw reads	3,4, 2S	-	-
SCPM-O-B-9428	O181:H4	678	Human	2018		Russia	SRCAMB		-	+	a	-	+	-	-	-	-	-	+	+	+	-	-	-	+	+	+	+	+	+	+	-	+	+	+	-	+	Escherichia coli	SRR16690170	-	ESC_AC4531AA_AS	EnteroBase assembly	SRA raw reads	3,4, 2S	-	-
524333	O127:H4	678	Human	2018	Persistent diarrhoea	United Kingdom	Public Health England	India	-	-	-	-	+	-		-	-	-	+	+	+	-	-	-	+	+	+	+	+	+	+	-	+	+	+	-	+	Escherichia coli	SRR7249755	-	ESC_SA4175AA_AS	EnteroBase assembly	SRA raw reads	3,4, 2S	-	-
524335	O127:H4	678	Human	2018	Diarrhoea	United Kingdom	Public Health England	India	-	-	-	-	+	-		-	-	-	+	+	+	-	-	-	+	+	+	+	+	+	+	-	+	+	+	-	+	Escherichia coli	SRR7266814	-	ESC_SA4793AA_AS	EnteroBase assembly	SRA raw reads	3,4, 2S	-	-
535309	O127:H4	678	Human	2018	Not stated	United Kingdom	Public Health England	Not stated	-	-	-	-	+	-		-	-	-	+	+	+	-	-	-	+	+	+	+	+	+	+	-	+	+	+	-	+	Escherichia coli	SRR7251472	-	ESC_SA4962AA_AS	EnteroBase assembly	SRA raw reads	3,4, 2S	-	-
789931	O127:H4	678	Human	2019		United Kingdom	Public Health England	Kenya	-	-	-	-	-	-	+	-	-	-	+	+	+	+	-	-	+	+	+	+	+	+	+	-	-	+	+	-	+	Escherichia coli	SRR15361462	-	ESC_ZB2357AA_AS	EnteroBase assembly	SRA raw reads	3,4, 2S	-	-
ALQ019547	O127:H4	678	Human	2015		Kenya	University of Edinburgh		-	-	-	-	-	-	+	-	-	-	+	+	+	+	-	-	+	+	+	+	+	+	+	-	-	+	+	-	+	Escherichia coli	ERR3328229	-	ESC_ZA4593AA_AS	EnteroBase assembly	SRA raw reads	3,4, 2S	-	-
ALQ019554	O127:H4	678	Human	2015		Kenya	University of Edinburgh		-	-	-	-	-	-	+	-	-	-	+	+	+	+	-	-	+	+	+	+	+	+	+	-	-	+	+	-	+	Escherichia coli	ERR3328230	-	ESC_ZA4594AA_AS	EnteroBase assembly	SRA raw reads	3,4, 2S	-	-
TMP018942	O127:H4	678	Human	2015		Kenya	University of Edinburgh		-	-	-	-	-	-	+	-	-	-	+	+	+	+	-	-	+	+	+	+	+	+	+	-	-	+	+	-	+	Escherichia coli	ERR3329514	-	ESC_ZA5757AA_AS	EnteroBase assembly	SRA raw reads	3,4, 2S	-	-
103016	O131:H4	678	Human	2009		Gambia	MRCG Basses		-	-	-	-	-	-	+	-	-	-	+	+	+	+	-	-	+	+	+	+	+	+	+	-	-	+	+	-	+	Escherichia coli	-	-	ESC_BB9816AA_AS	EnteroBase assembly	reads generated by artfastqgenerator (v1.0.0) from assembly	3,4, 2S	-	-
178926	O131:H4	678	Human	2015	Diarrhoea	United Kingdom	Public Health England	India	-	-	-	-	-	-	+	-	-	-	+	+	+	+	-	-	+	+	+	+	+	+	+	-	-	+	+	-	+	Escherichia coli	SRR3579380	-	ESC_GA9436AA_AS	EnteroBase assembly	SRA raw reads	3,4, 2S	-	-
808295	O131:H4	678	Human	2019		United Kingdom	Public Health England	India	-	-	-	-	-	-	+	-	-	-	+	+	+	+	-	-	+	+	+	+	+	+	+	-	-	+	+	-	-	Escherichia coli	SRR12769700	-	ESC_NB8069AA_AS	EnteroBase assembly	SRA raw reads	3,4, 2S	-	-
649913	OX13:H4	678	Human	2018	Abdominal pain, watery diarrhoea	United Kingdom	Public Health England	Ethiopia	-	-	-	-	+	-	-	-	-	-	+	+	+	+	-	-	+	+	+	+	+	+	+	-	+	+	+	-	+	Escherichia coli	SRR8293758	-	ESC_VA3583AA_AS	EnteroBase assembly	SRA raw reads	3,4, 2S	-	-
608450	OgN-RKI9:H4	12598#	Human	2018	Diarrhoea	United Kingdom	Public Health England		-	-	-	-	-	-	+	-	-	-	+	+	+	+	-	-	+	+	+	+	+	+	+	-	-	+	+	-	+	Escherichia coli	SRR15416778	-	ESC_AC1018AA_AS	EnteroBase assembly	SRA raw reads	3,4, 2S	-	-
102906	O69:H4	678	Human	2009		Gambia	MRCG Basses		-	-	-	-	-	-	+	-	-	-	+	+	+	+	-	-	+	+	+	+	+	+	+	-	-	+	+	-	-	Escherichia coli	-	-	ESC_BB9798AA_AS	EnteroBase assembly	reads generated by artfastqgenerator (v1.0.0) from assembly	3,4, 2S	-	-
55989	O104:H4	678	Human	late 1990s	persistent diarrhea	Africa			-	-	-	-	-	-	+	-	-	-	+	+	+	+	-	-	+	+	+	+	+	+	+	-	-	+	+	-		Escherichia coli	-	GCF_000026245.1	ESC_GA4811AA_AS	complete genome	reads generated by artfastqgenerator (v1.0.0) from complete genome	1,4, 2S	-	Touchon et al. 2009, PLOS Genetics
149195	O104:H4	678	Human	2015		United Kingdom	Public Health England		-	-	-	-	+	-	-	-	-	-	+	+	+	-	-	-	+	+	+	+	+	+	+	-	+	+	+	-	+	Escherichia coli	SRR3578650	-	ESC_GA9213AA_AS	EnteroBase assembly	SRA raw reads	1,4, 2S	-	-
157052	O104:H4	678	Human	2015		United Kingdom	Public Health England		-	-	-	-	-	-	+	-	-	-	+	+	+	+	-	-	+	+	+	+	+	+	+	-	-	+	+	-	+	Escherichia coli	SRR3578158	-	ESC_GA9078AA_AS	EnteroBase assembly	SRA raw reads	1,4, 2S	-	-
254603	O104:H4	678	Human	2016		United Kingdom	Public Health England		-	+	a	-	-	-	+	-	-	-	+	+	+	+	-	-	+	+	+	+	+	+	+	-	-	+	+	-	+	Escherichia coli	SRR6467535	-	ESC_RA3279AA_AS	EnteroBase assembly	SRA raw reads	1,4, 2S	-	-
257381	O104:H4	678	Human	2016		United Kingdom	Public Health England		-	-	-	-	+	-	-	-	-	-	+	+	+	+	-	-	+	+	+	+	+	+	+	-	+	+	+	-	+	Escherichia coli	SRR6467523	-	ESC_RA3275AA_AS	EnteroBase assembly	SRA raw reads	1,4, 2S	-	-
298880	O104:H4	678	Human	2016		United Kingdom	Public Health England		-	-	-	-	-	-	+	-	-	-	+	+	+	+	-	-	+	+	+	+	+	+	+	-	-	+	+	-	-	Escherichia coli	SRR5470154	-	ESC_MA8832AA_AS	EnteroBase assembly	SRA raw reads	1,4, 2S	-	-
304563	O104:H4	678	Human	2016		United Kingdom	Public Health England		-	-	-	-	+	-	-	-	-	-	+	+	+	-	-	-	+	+	+	+	+	+	+	-	+	+	+	-	+	Escherichia coli	SRR5470164	-	ESC_MA8840AA_AS	EnteroBase assembly	SRA raw reads	1,4, 2S	-	-
335456	O104:H4	678	Human	2017		United Kingdom	Public Health England		-	-	-	-	+	-	-	-	-	-	+	+	+	-	-	-	+	+	+	+	+	+	+	-	+	+	+	-	+	Escherichia coli	SRR7204309	-	ESC_SA2745AA_AS	EnteroBase assembly	SRA raw reads	1,4, 2S	-	-
424569	O104:H4	678	Human	2017		United Kingdom	Public Health England		-	-	-	-	+	-	-	-	-	-	+	+	+	-	-	-	+	+	+	-	+	+	+	-	+	+	-	-	+	Escherichia coli	SRR7283764	-	ESC_SA5344AA_AS	EnteroBase assembly	SRA raw reads	1,4, 2S	-	-
432756	O104:H4	678	Human	2017		United Kingdom	Public Health England		-	-	-	-	+	-	-	-	-	-	+	+	+	-	-	-	+	+	+	-	+	+	+	-	+	+	-	-	+	Escherichia coli	SRR7179943	-	ESC_SA1845AA_AS	EnteroBase assembly	SRA raw reads	1,4, 2S	-	-
511860	O104:H4	678	Human	2018		United Kingdom	Public Health England		-	-	-	-	+	-	-	-	-	-	+	+	+	-	-	-	+	+	+	-	+	+	+	-	+	+	+	-	+	Escherichia coli	SRR7265848	-	ESC_SA4765AA_AS	EnteroBase assembly	SRA raw reads	1,4, 2S	-	-
524189	O104:H4	678	Human	2018		United Kingdom	Public Health England		-	-	-	-	+	-	-	-	-	-	+	+	+	-	-	-	+	+	+	-	+	+	+	-	+	+	+	-	+	Escherichia coli	SRR7358284	-	ESC_SA6595AA_AS	EnteroBase assembly	SRA raw reads	1,4, 2S	-	-
536044	O104:H4	678	Human	2018		United Kingdom	Public Health England		-	-	-	-	+	-	-	-	-	-	+	+	+	-	-	-	+	+	+	+	+	+	+	-	+	+	+	-	+	Escherichia coli	SRR7286607	-	ESC_SA5912AA_AS	EnteroBase assembly	SRA raw reads	1,4, 2S	-	-
561062	O104:H4	678	Human	2018		United Kingdom	Public Health England		-	-	-	-	+	-	-	-	-	-	+	+	+	-	-	-	+	-	+	+	+	+	+	-	+	+	+	-	+	Escherichia coli	SRR7457845	-	ESC_SA7816AA_AS	EnteroBase assembly	SRA raw reads	1,4, 2S	-	-
593551	O104:H4	678	Human	2018		United Kingdom	Public Health England		-	-	-	-	+	-	-	-	-	-	+	+	+	-	-	-	+	+	+	+	+	+	+	-	+	+	+	-	+	Escherichia coli	SRR15408621	-	ESC_AC0727AA_AS	EnteroBase assembly	SRA raw reads	1,4, 2S	-	-
604869	O104:H4	678	Human	2018		United Kingdom	Public Health England		-	-	-	-	+	-	-	-	-	-	+	+	+	-	-	-	+	+	+	-	+	+	+	-	+	+	-	-	+	Escherichia coli	SRR15409842	-	ESC_AC0908AA_AS	EnteroBase assembly	SRA raw reads	1,4, 2S	-	-
683649	O104:H4	678	Human	2019		United Kingdom	Public Health England		-	-	-	-	+	-	-	-	-	-	+	+	+	-	-	-	+	+	+	-	+	+	+	-	+	+	+	-	+	Escherichia coli	SRR15365980	-	ESC_ZB2595AA_AS	EnteroBase assembly	SRA raw reads	1,4, 2S	-	-
693373	O104:H4	678	Human	2019		United Kingdom	Public Health England		-	-	-	-	+	-	-	-	-	-	+	+	+	-	-	-	+	+	+	-	+	+	+	-	+	+	+	-	+	Escherichia coli	SRR15371233	-	ESC_AC0501AA_AS	EnteroBase assembly	SRA raw reads	1,4, 2S	-	-
746904	O104:H4	678	Human	2019		United Kingdom	Public Health England		-	-	-	-	-	-	+	-	-	-	+	+	+	+	-	-	+	-	+	-	+	+	+	-	-	+	+	-	-	Escherichia coli	SRR15366006	-	ESC_ZB2617AA_AS	EnteroBase assembly	SRA raw reads	1,4, 2S	-	-
755150	O104:H4	678	Human	2019		United Kingdom	Public Health England		-	-	-	-	+	-	-	-	-	-	+	+	+	-	-	-	+	+	+	-	+	+	+	-	+	+	+	-	+	Escherichia coli	SRR15365978	-	ESC_ZB2593AA_AS	EnteroBase assembly	SRA raw reads	1,4, 2S	-	-
817399	O104:H4	678	Human	2019		United Kingdom	Public Health England		-	-	-	-	+	-	-	-	-	-	+	+	+	-	-	-	+	+	+	+	+	+	+	-	+	+	+	-	+	Escherichia coli	SRR12769746	-	ESC_NB8107AA_AS	EnteroBase assembly	SRA raw reads	1,4, 2S	-	-
844886	O104:H4	678	Human	2019		United Kingdom	Public Health England		-	-	-	-	+	-	-	-	-	-	+	+	+	-	-	-	+	+	+	-	+	+	+	-	+	+	+	-	+	Escherichia coli	SRR10559563	-	ESC_HB0220AA_AS	EnteroBase assembly	SRA raw reads	1,4, 2S	-	-
1289747	O104:H4	678	Human	2021		United Kingdom	Public Health England		-	-	-	-	+	-	-	-	-	-	+	+	+	-	-	-	+	+	+	-	+	+	+	-	+	+	+	-	+	Escherichia coli	SRR15328334	-	ESC_ZB2237AA_AS	EnteroBase assembly	SRA raw reads	1,4, 2S	-	-
1550753	O104:H4	678	Human	2021		United Kingdom	Public Health England		-	-	-	-	+	-	-	-	-	-	+	+	+	-	-	-	+	+	+	-	+	+	+	-	+	+	-	-	+	Escherichia coli	SRR17296879	-	ESC_BC6207AA_AS	EnteroBase assembly	SRA raw reads	1,4, 2S	-	-
1569146	O104:H4	678	Human	2022		United Kingdom	Public Health England		-	-	-	-	+	-	-	-	-	-	+	+	+	-	-	-	+	+	+	-	+	+	+	-	+	+	+	-	+	Escherichia coli	SRR17848303	-	ESC_CC2236AA_AS	EnteroBase assembly	SRA raw reads	1,4, 2S	-	-
1571855	O104:H4	678	Human	2022		United Kingdom	Public Health England		-	-	-	-	+	-	-	-	-	-	+	+	+	-	-	-	+	+	+	-	+	+	+	-	+	+	+	-	+	Escherichia coli	SRR17893030	-	ESC_CC2863AA_AS	EnteroBase assembly	SRA raw reads	1,4, 2S	-	-
01-09591	O104:H4	678	Human	2001	HUS	Germany	Robert Koch-Institute		-	+	a	-	-	-	+	-	-	-	+	+	+	+	-	-	+	+	+	+	+	+	+	-	+	+	+	-	+	Escherichia coli	-	-	ESC_HC6884AA_AS	EnteroBase assembly	reads generated by artfastqgenerator (v1.0.0) from assembly	1,4, 2S	-	Mellmann et al. 2011, PLoS ONE
11-02027	O104:H4	678	Human	2011	HUS	Germany	Robert Koch-Institute		-	+	a	-	+	-		-	-	-	+	+	+	-	-	-	+	+	+	+	+	+	+	-	+	+	+	-	+	Escherichia coli	SRX754558	-			SRA raw reads	1,4, 2S	-	Tietze et al. 2015, PLOS One
11-02092	O104:H4	678	Human	2011		Germany	Broad Institute		-	+		-	+	-		-	-	-	+	+	+	-	-	-	+	+	+	+	+	+	+	-	+	+	+	-	+	Escherichia coli	SRR576631	-	ESC_CA0919AA_AS	EnteroBase assembly	-	1	-	-
11-02093	O104:H4	678	Human	2011	Diarrhoea	Germany	Broad Institute		-	+	a	-	+	-		-	-	-	+	+	+	-	-	-	+	+	+	+	+	+	+	-	+	+	+	-	+	Escherichia coli	SRR576627	-	ESC_CA5004AA_AS	EnteroBase assembly	-	1	-	-
11-03439	O104:H4	678	Human	2011		Germany	Broad Institute		-	+	a	-	+	-		-	-	-	+	+	+	-	-	-	+	+	+	+	+	+	+	-	? 92% coverage	+	+	-	+	Escherichia coli	SRR577003	-	ESC_CA3082AA_AS	EnteroBase assembly	-	1	-	-
11-06811	O104:H4	678	Human	2011	bloody diarrhea	Germany	Robert Koch-Institute		-	+	a	-	+	-		-	-	-	+	+	+	-	-	-	+	+	+	+	+	+	+	-	+	+	+	-	+	Escherichia coli	SRX754558	-	ESC_HC6882AA_AS	EnteroBase assembly	-	1	-	Tietze et al. 2015, PLOS One
14-01288	O104:H4	678	others	2014		Germany	Robert Koch-Institute		-	-	-	-	+	-		-	-	-	+	+	+	-	-	-	+	+	+	+	+	+	+	-	+	+	+	-	+	Escherichia coli	SRR18972742	-	ESC_DC0468AA_AS	EnteroBase assembly	SRA raw reads	1,4, 2S	-	This study
14-03615	O104:H4	678	Human	2014	bloody diarrhea	Germany	Robert Koch-Institute		-	+	a	-	+	-		-	-	-	+	+	+	-	-	-	+	+	+	+	+	+	+	-	+	+	+	-	+	Escherichia coli	SRR18972741	-	ESC_DC0467AA_AS	EnteroBase assembly	SRA raw reads	1,4, 2S	-	This study
2009EL-2050	O104:H4	678	Human	2009	HUS	Georgia	US Army Edgewood Chemical Biological Center		-	+	a	-	+	-		-	-	-	+	+	+	-	-	-	+	+	+	+	+	+	+	-	+	+	+	-	+	Escherichia coli	SRR639329	-	ESC_GA4707AA_AS	EnteroBase assembly	SRA raw reads	1,4, 2S	-	Ahmed et al. 2012, PLoS ONE
2009EL-2071	O104:H4	678	Human	2009	HUS	Georgia	US Army Edgewood Chemical Biological Center		-	+	a	-	+	-		-	-	-	+	+	+	-	-	-	+	+	+	+	+	+	+	-	+	+	+	-	+	Escherichia coli	SRR639330	-	ESC_GA4713AA_AS	EnteroBase assembly	SRA raw reads	1,4, 2S	-	Ahmed et al. 2012, PLoS ONE
2011C-3493	O104:H4	678	Human	2011		Germany	US Army Edgewood Chemical Biological Center		-	+	a	-	+	-		-	-	-	+	+	+	-	-	-	+	+	+	+	+	+	+	-	+	+	+	-	+	Escherichia coli	SRR631349	-	ESC_GA4712AA_AS	EnteroBase assembly	-	1	US patient travelled to Germany	Ahmed et al. 2012, PLoS ONE
2011EL-1675A	O104:H4	678	Human	2011		United States	Centers for Disease Control and Prevention		-	+	a	-	+	-		-	-	-	+	+	+	-	-	-	+	+	+	+	+	+	+	-	+	+	+	-	+	Escherichia coli	SRR3158680	-	ESC_GA0745AA_AS	EnteroBase assembly	-	1	-	Trees et al. 2014, Genome Announc
2012C-3808	O104:H4	678	Human	2012		United States	Centers for Disease Control and Prevention		-	+	a	-	+	-	-	-	-	-	+	+	+	-	-	-	+	+	+	+	+	+	+	-	+	+	+	-	+	Escherichia coli	SRR3224368	-	ESC_HA6453AA_AS	EnteroBase assembly	SRA raw reads	1,4, 2S	-	-
2015EL-1494M1	O104:H4	678	Human	2015		United States	Centers for Disease Control and Prevention		-	+	a	-	+	-	-	-	-	-	+	+	+	-	-	-	+	+	+	+	+	+	+	-	+	+	+	-	+	Escherichia coli	SRR3178036	-	ESC_GA1639AA_AS	EnteroBase assembly	SRA raw reads	1,4, 2S	-	-
2021-2419	O104:H4	678	Human	2019		Netherlands	National Institute for Public Health and the Environment		-	+	a	-	+	-	-	-	-	-	+	+	+	-	-	-	+	+	+	+	+	+	+	-	+	+	+	-	+	Escherichia coli	ERR9409034	-	ESC_CC8316AA_AS	EnteroBase assembly	SRA raw reads	1,4, 2S	-	-
216_13	O104:H4	678	Human	2014		United Kingdom	Public Health England		-	-	-	-	+	-	-	-	-	-	+	+	+	-	-	-	+	+	+	+	+	+	+	-	+	+	+	-	+	Escherichia coli	SRR1289649	-	ESC_BA8620AA_AS	EnteroBase assembly	SRA raw reads	1,4, 2S	-	-
2-177-06_S4_C3	O104:H4	678	Human	2009		Tanzania	University of Maryland Institute for Genome Sciences		-	+	a	-	+	-	-	-	-	-	+	+	+	-	-	-	+	+	+	+	+	+	+	-	+	+	+	-	+	Escherichia coli	SRR1186760	-	ESC_BA0153AA_AS	EnteroBase assembly	SRA raw reads	1,4, 2S	-	-
C227-11	O104:H4	678	Human	2011	bloody diarrhea	Denmark	Central Research Institute for Epidemiology		-	+	a	-	+	-		-	-	-	+	+	+	-	-	-	+	+	+	+	+	+	+	-	+	+	+	-	+	Escherichia coli	SRX095660	-	ESC_GA4750AA_AS	EnteroBase assembly	SRA raw reads	1,4, 2S	-	Grad et al. 2012, Proc Natl Acad Sci
E112/10	O104:H4	678	Human	2010		Tunisia	Uppsala University		-	+	a	-	+	-		-	-	-	+	+	+	-	-	-	+	+	+	+	+	+	+	-	+	+	+	-	+	Escherichia coli	SRR349663	-	ESC_BA8053AA_AS	EnteroBase assembly	SRA raw reads	1,4, 2S	Swede who had been travelling in Tunisia.	Guy et al. 2013, PLoS One
E92/11	O104:H4	678	Human	2011	HUS	Germany	Uppsala University		-	+	a	-	+	-		-	-	-	+	+	+	-	-	-	+	+	+	+	+	+	+	-	+	+	+	-	+	Escherichia coli	SRR346913	-	ESC_CA3013AA_AS	EnteroBase assembly	-	1	Isolated from the only non-German casualty from the 2011 German E. coli O104:H4 outbreak, a Swedish female patient	Guy et al. 2013, PLoS One
Ec04-8351	O104:H4	678	Human	2004	bloody diarrhea	France	Institut Pasteur		-	+	a	-	-	-	+	-	-	-	+	+	+	+	-	-	+	+	+	+	+	+	+	-	-	+	+	-	+	Escherichia coli	SRR341551	-	ESC_TA2946AA_AS	EnteroBase assembly	SRA raw reads	1,4, 2S	Sporadic pre 2011 (clinical symptoms described here: https://www.ncbi.nlm.nih.gov/pmc/articles/PMC3233108/)	Grad et al. 2012, Proc Natl Acad Sci
Ec09-7901	O104:H4	678	Human	2009	HUS	France	Institut Pasteur / Hôpital Robert Debré		-	+	a	-	-	-	+	-	-	-	+	+	+	+	-	-	+	+	+	+	+	+	+	-	-	+	+	-	+	Escherichia coli	SRR341552	-	ESC_BA6695AA_AS	EnteroBase assembly	SRA raw reads	1,4, 2S	Sporadic pre 2011 (clinical symptoms described here: https://www.ncbi.nlm.nih.gov/pmc/articles/PMC3233108/)	Grad et al. 2012, Proc Natl Acad Sci
Ec11-4404	O104:H4	678	Human	2011	HUS	France	Institut Pasteur		-	+	a	-	+	-		-	-	-	+	+	+	-	-	-	+	+	+	+	+	+	+	-	+	+	+	-	+	Escherichia coli	SRR341558	GCA_000235185.1	-	NCBI assembly	-	1	Sporadic pre 2011	Grad et al. 2012, Proc Natl Acad Sci
Ec11-4522	O104:H4	678	Human	2011	HUS	France	Institut Pasteur		-	+	a	-	+	-		-	-	-	+	+	+	-	-	-	+	+	+	+	+	+	+	-	+	+	+	-	+	Escherichia coli	SRR341560	GCA_000235165.1	-	NCBI assembly	-	1	Bordeaux outbreak	Grad et al. 2012, Proc Natl Acad Sci
Ec11-4623	O104:H4	678	Human	2011	HUS	France	Institut Pasteur		-	+	a	-	+	-		-	-	-	+	+	+	-	-	-	+	+	+	+	+	+	+	-	+	+	+	-	+	Escherichia coli	SRR341562	GCA_000235145.1	-	NCBI assembly	-	1	Bordeaux outbreak	Grad et al. 2012, Proc Natl Acad Sci
Ec11-5604	O104:H4	678	Human	2011	HUS	France	Institut Pasteur		-	+	a	-	+	-		-	-	-	+	+	+	-	-	-	+	+	+	+	+	+	+	-	+	+	+	-	+	Escherichia coli	SRR402961	GCA_000319935.1	-	NCBI assembly	-	1	Bordeaux outbreak (household secondary transmission from Ec11-4404)	-
Ec11-9450	O104:H4	678	Human	2011	HUS	France	Institut Pasteur	Turkey	-	+	a	-	?	?	?	?	?	?	?	?	?	?	?	-	+	+	+	+	+	+	+	-		+	+	-	+	Escherichia coli	SRR398082	-	ESC_BA9247AA_AS	EnteroBase assembly	SRA raw reads	1,4, 2S	Sporadic post 2011	Grad et al. 2013, Mbio	only chromosome data available
Ec11-9941	O104:H4	678	Human	2011	HUS	France	Institut Pasteur		-	+	a	-	+	-	-	-	-	-	+	+	+	-	-	-	+	+	+	+	+	+	+	-	+	+	+	-	+	Escherichia coli	SRR398089	-	ESC_CA5860AA_AS	EnteroBase assembly	SRA raw reads	1,4, 2S	Sporadic post 2011	Grad et al. 2013, Mbio
Ec11-9990	O104:H4	678	Human	2011	HUS	France	Institut Pasteur		-	+	a	-	+	-	-	-	-	-	+	+	+	-	-	-	+	+	+	+	+	+	+	-	+	+	+	-	+	Escherichia coli	SRR398083	-	ESC_CA4546AA_AS	EnteroBase assembly	SRA raw reads	1,4, 2S	Sporadic post 2011	Grad et al. 2013, Mbio
Ec12-0465	O104:H4	678	Human	2012	HUS	France	Institut Pasteur		-	+	a	-	+	-		-	-	-	+	+	+	-	-	-	+	+	+	+	+	+	+	-	+	+	+	-	+	Escherichia coli	SRR926304	GCA_000320255.1	-	NCBI assembly	SRA raw reads	1,4, 2S	Sporadic post 2011	Grad et al. 2013, Mbio
Ec12-0466	O104:H4	678	Human	2011		Algeria	Broad Institute		-	+	a	-	+	-		-	-	-	+	+	+	-	-	-	+	+	+	+	+	+	+	-	+	+	+	-	+	Escherichia coli	SRR926309	-	ESC_CA4082AA_AS	EnteroBase assembly	SRA raw reads	1,4, 2S	Sporadic post 2011	Grad et al. 2013, Mbio
ED703	O104:H4	678	Human	2009		Italy	National Center for Microbiology/ Institute of Health Carlos III		-	+	a	-	+	-	-	-	-	-	+	+	+	-	-	-	+	+	+	+	+	+	+	-	+	+	+	-	+	Escherichia coli	ERR2704797	-	ESC_VA5522AA_AS	EnteroBase assembly	SRA raw reads	1,4, 2S	-	-
FWSEC0009	O104:H4	678	Human	2011		Germany	Public Health Agency of Canada	links to the 2011 outbreak	-	+	a	-	+	-		-	-	-	+	+	+	-	-	-	+	+	+	+	+	+	+	-	+	+	+	-	+	Escherichia coli	SRX4733704	GCF_005014075.1	ESC_LB2449AA_AS	complete genome	SRA raw reads	1,3,4. 2S	-	-
H112180280	O104:H4	678	Human	2011	HUS	United Kingdom	Health Protection Agency (HPA, London, UK)		-	+	a	-	+	-		-	-	-	+	+	+	-	-	-	+	+	+	+	+	+	+	-	+	+	+	-	+	Escherichia coli	SRR388808	GCA_000217975.2	-	NCBI assembly	-	1	-	-
HUSEC2011	O104:H4	678	Human	2011	HUS	Germany	European Bioinformatics Institute		-	+	a	-	+	-		-	-	-	+	+	+	-	-	-	+	+	+	+	+	+	+	-	+	+	+	-	+	Escherichia coli	-	-	ESC_GA4685AA_AS	EnteroBase assembly	-	1	-	-
IN_STEC_FI_095	O104:H4	678	Human	2011		Finland	University of Helsinki		-	+	a	-	-	-	+	-	-	-	+	+	+	-	-	-	+	-	+	-	+	+	+	-	-	+	+	-	+	Escherichia coli	ERR2602219	-	ESC_SA8543AA_AS	EnteroBase assembly	SRA raw reads	1,4, 2S	-	-
LB226692	O104:H4	678	Human	2011	HUS	Germany	University Hospital Muenster		-	+	a	-	+	-		-	-	-	+	+	+	-	-	-	+	+	+	+	+	+	+	-	+	+	+	-	+	Escherichia coli	ERR884056	-	ESC_HA4207AA_AS	EnteroBase assembly	-	1	-	Mellmann et al. 2011, PLoS ONE
ON2010	O104:H4	678	Human	2010		Canada	Wayne State University	Philippines	-	-	-	-	-	-	+	-	-	-	+	+	+	+	-	-	+	-	+	-	+	+	+	-	-	+	+	-		Escherichia coli	-	GCF_000258635.1	-	NCBI assembly	reads generated by artfastqgenerator (v1.0.0) from assembly	1,4, 2S	-	Hao et al. 2012, PLoS ONE
PSU-0479	O104:H4	678		2000		South Korea	FDA Center for Food Safety and Applied Nutrition		-	+	a	-	-	-	+	-	-	-	+	+	+	-	-	-	+	+	+	+	+	+	+	-	-	+	+	-	+	Escherichia coli	SRR6921434	-	ESC_RA8688AA_AS	EnteroBase assembly	SRA raw reads	1,4, 2S		-
TMP019793	O104:H4	678	Human	2015		Kenya	University of Edinburgh		-	-	-	-	+	-	-	-	-	-	+	+	+	-	-	-	+	+	+	-	+	+	+	-	+	+	+	-	+	Escherichia coli	ERR3330222	-	ESC_ZA5850AA_AS	EnteroBase assembly	SRA raw reads	1,4, 2S	-	-
TY-2482	O104:H4	678	Human	2011	HUS	Germany	Beijing Genome Institute		-	+	a	-	+	-		-	-	-	+	+	+	-	-	-	+	+	+	+	+	+	+	-	+	+	+	-	+	Escherichia coli	SRR292678	-	ESC_BA4034AA_AS	EnteroBase assembly	-	1	-	-
16-05332	O181:H16	6274	Human	2016		Germany	Robert Koch-Institute		+	-	c	-	-	-	-	-	-	-	-	-	-	-	+	-	-	+	-	-	+	-	-	-	-	-	-	+	-	Escherichia coli	SRR18972739	-	ESC_HC6879AA_AS	EnteroBase assembly	-	1	-	This study
17-00416	O181:H16	6274	Human	2017		Germany	Robert Koch-Institute		+	+	c, b	-	-	-	-	-	-	-	-	-	-	-	+	-	-	+	-	-	+	-	-	-	-	-	-	+	-	Escherichia coli	ERR3317715	-	ESC_HC6880AA_AS	EnteroBase assembly	-	1	-	Lang et al. 2019; J Clin Microbiol
19-02696	O181:H16	6274	Human	2019		Germany	Robert Koch-Institute		+	+	c, b	-	-	-	-	-	-	-	-	-	-	-	+	-	-	+	-	-	-	-	-	-	-	-	-	+	-	Escherichia coli	SRR18972737	-	ESC_HC6876AA_AS	EnteroBase assembly	-	1	-	This study
12-04810	O181:H49	173	Human	2012		Germany	Robert Koch-Institute		+	+	a, a	-	-	-	-	-	-	-	-	-	-	-	+	+	-	+	-	-	+	+	-	+	-	-	-	+	-	Escherichia coli	SRR18972743	-	ESC_HC6878AA_AS	EnteroBase assembly	-	1	-	This study
16-01499	O181:H49	173	Human	2016		Germany	Robert Koch-Institute		+	+	a, a/d	-	-	-	-	-	-	-	-	-	-	-	+	+	-	+	-	-	+	-	-	+	-	-	-	+	-	Escherichia coli	ERR3308928	-	ESC_HC6877AA_AS	EnteroBase assembly	-	1	-	Lang et al. 2019; J Clin Microbiol
16-00596	O104:H7	10075	Human	2016		Germany	Robert Koch-Institute		+	-	c	-	-	-	-	-	-	-	-	-	-	-	-	-	-	-	-	-	+	+	-	-	-	-	-	-	-	Escherichia coli	SRR18972740	-	ESC_HC6963AA_AS	EnteroBase assembly	-	1	-	This study
17-01774	O104 :H21	672	Human	2017		Germany	Robert Koch-Institute		+	+		-	-	-	-	-	-	-	-	-	-	-	+	-	-	+	-	-	+	+	-	+	-		-	-	-	Escherichia coli	ERR3317726	-	ESC_HC6874AA_AS	EnteroBase assembly	-	1	-	Lang et al. 2019; J Clin Microbiol
Ec042	O44:H18	414	Human	1983	diarrhea	Peru	Wellcome Trust Sanger Institute		-	-	-	-	-	+	-	-	-		+	+	+	+	-	-	+	-	+	-	+	-	+	-	-	+	-	-	-	Escherichia coli	-	GCF_000027125.1	-	complete genome	SRA raw reads	4, 2S	-	Chaudhuri et al. 2010; Plos One
EDL933	O157:H7	11	ground beef	1982		United States			+	+	a, a/d	+	-	-	-	-	-	-	-	-	-	-	+	+	-	-	-	-	-	-	-	-	-	-	-	-	+	Escherichia coli	-	GCF_000732965.1	-	complete genome	reads generated by artfastqgenerator (v1.0.0) from complete genome	4, 2S	-	O’Brien et al. 1983; Lancet
EDL933 Dstx1/2	O157:H7	11							-	-	-	+	-	-	-	-	-	-	-	-	-	-	+	+	-	-	-	-	-	-	-	-	-	-	-	-	+	Escherichia coli	-	-	-	-	-	1	-	Gobert et al. 2007, J Immunol
K12c600	O16:H48	10	Human	1953		United States	University of Texas at San Antonio		-	-	-	-	-	-	-	-	-	-	-	-	-	-	-	-	-	-	-	-	-	-	-	-	-	-	-	-	-	Escherichia coli	-	GCF_003367885.1	-	complete genome	reads generated by artfastqgenerator (v1.0.0) from complete genome	4, 2S	-	Appleyard et al. 1954; Genetics
O103:H2 str. 12009	O103:H2	17	Human	2001	diarrhea	Japan	Masahira Hattori University of Tokyo		+	+	a, a	+	-	-	-	-	-	-	-	-	-	-	+	-	-	-	-	-	-	+	-	-	-	-	-	-	+	Escherichia coli	-	GCF_000010745.1	-	complete genome	reads generated by artfastqgenerator (v1.0.0) from complete genome	4, 2S	-	Ogura et al. 2009; Proc Natl Acad Sci USA
O157:H7 str. Sakai	O157:H7	11	Human	1996	HUS	Japan	ATCC		+	+	a, a	+	-	-	-	-	-	-	-	-	-	+	+	-	-	-	-	-	-	-	-	-	-	-	-	-	+	Escherichia coli	-	NC_002695.2	-	complete genome	reads generated by artfastqgenerator (v1.0.0) from complete genome	4, 2S	-	-
O26:H11 str. 11368	O26:H11	21	Human	2001	diarrhea	Japan	Masahira Hattori University of Tokyo		+	-	a	+	-	-	-	-	-	-	-	-	-	+	+	-	+	+	+	+	+	+	-	-	-	-	-	-	+	Escherichia coli	-	GCF_000091005.1	-	complete genome	reads generated by artfastqgenerator (v1.0.0) from complete genome	4, 2S	-	Ogura et al. 2009; Proc Natl Acad Sci USA
*point mutation: icd G583A
#point mutation: recA T185S
