## Supplementary material for "O-antigen diversification masks identification of highly pathogenic STEC O104:H4-like strains": Supplemebtal Table S3

### Sheet: Tabelle1
Lang et al., O-antigen diversification masks identification of highly pathogenic STEC O104:H4-like strains
17-07187		2009EL-2071			FWSEC00009
phage region	Completeness	identity to 17-07187 phage [%]	phage region	Completeness	identity to 17-07187 phage [%]	phage region	Completeness	identity [%] between 2009EL-2071 an FWSEC00009
-	-	-	-	-	-	1	incomplete	-
1	incomplete	100	1	incomplete	100	2	incomplete	100
2	questionable	94.2	2	intact	99.97	3	intact	94.23
3	incomplete	100	3	incomplete	100	4	incomplete	100
-	-	-	4	questionable	-	5	questionable	99.99
4	incomplete	-	-	-	-	-	-	-
5	intact	-	-	-	-	-	-	-
6	intact	99.93	5	intact	83.34	6	intact	83.29
7	intact	100	6	intact	97.43	7	intact	97.43
8	intact	99.99	7	intact	99.99	8	intact	100
9	intact	99.99	8	intact	99.14	9	intact	99.14
-	-	-	9	intact	-	-	-	-
-	-	-	10	incomplete	-	-	-	-
10	incomplete	99.96	11	questionable	99.94	10	questionable	99.9
11	questionable	89.14	homologues region, not predicted as phage region, but nearly 100% identical to FWSEC00009 incomplete phage region?		89.16	10	incomplete	99.98
12	intact	94.983	12	intact	99.92	12	intact	94.95
-	-	-	13	intact	-	13	intact	99.99
-	-	-	-	-	-	14	incomplete	-
13	intact	95.94	14	intact	99.87	15	intact	96.07
14	intact	85.51	15	intact	88.26	16	intact	90.72
identity is based on MAFFT-Alignment
