## Supplementary material for "O-antigen diversification masks identification of highly pathogenic STEC O104:H4-like strains": Supplemebtal Table S4

### Sheet: Tabelle1
Lang et al., O-antigen diversification masks identification of highly pathogenic STEC O104:H4-like strains
stx2 phage of O181:H4 str. 17-07187							stx2 phage O104:H4 str. FWSEC009 outbreak strain 2011 Germany
start	end	direction	cds	phage	GC		start	end	direction	cds	phage	GC
1	1329	fw	putative uracil permease	Clostr_c_st_NC_007581	0.543		1	1329	fw	putative uracil permease	Clostr_c_st_NC_007581	0.543
1412	1585	rv	hypothetical protein		0.514		1412	1585	rv	hypothetical protein		0.514
2335	2451	fw	hypothetical protein	Escher_P13374_NC_018846	0.491		2335	2451	fw	hypothetical protein	Escher_P13374_NC_018846	0.491
2517	10898	rv	hypothetical protein	Escher_P13374_NC_018846	0.543		2517	10898	rv	hypothetical protein	Escher_P13374_NC_018846	0.543
9887	9898	fw	attL		0.455		9887	9898	fw	attL		0.455
10968	12233	rv	hypothetical protein	Escher_P13374_NC_018846	0.496		10968	12233	rv	hypothetical protein	Escher_P13374_NC_018846	0.496
12244	12495	rv	bacteriocin	Escher_P13374_NC_018846	0.518		12244	12495	rv	bacteriocin	Escher_P13374_NC_018846	0.518
12505	12951	rv	hypothetical protein	Escher_P13374_NC_018846	0.565		12505	12951	rv	hypothetical protein	Escher_P13374_NC_018846	0.565
12954	13610	rv	hypothetical protein	Escher_P13374_NC_018846	0.534		12954	13610	rv	hypothetical protein	Escher_P13374_NC_018846	0.534
13704	14081	rv	hypothetical protein	Escher_P13374_NC_018846	0.509		13704	14081	rv	hypothetical protein	Escher_P13374_NC_018846	0.509
14162	14302	rv	prophage host toxic membrane protein	Escher_P13374_NC_018846	0.479		14162	14302	rv	prophagehost toxic membrane protein	Escher_P13374_NC_018846	0.479
14535	15269	rv	outer membrane lom precursor	Escher_P13374_NC_018846	0.465		14535	15269	rv	outer membrane lom precursor	Escher_P13374_NC_018846	0.465
15360	15977	rv	hypothetical protein	Escher_PA28_NC_041935	0.421		15360	15977	rv	hypothetical protein	Escher_PA28_NC_041935	0.421
16276	17544	rv	host specificity protein	Entero_Min27_NC_010237	0.504		16276	17544	rv	hypothetical protein	Entero_Min27_NC_010237	0.504
17541	19232	rv	hypothetical protein	Escher_phi191_NC_028660	0.511		17541	19232	rv	hypothetical protein	Escher_phi191_NC_028660	0.511
19400	19912	rv	tail fibre adesine	Escher_P13374_NC_018846	0.455		19400	19783	rv	tail fibre adesine	Escher_P13374_NC_018846	0.441
19999	20925	rv	collagen triple helix repeat protein	Shigel_Ss_VASD_NC_028685	0.56		19999	22191	rv	phage tail fibre	Escher_P13374_NC_018846	0.58
20988	22238	rv	tailfiber protein	Shigel_Stx_NC_029120	0.6
22235	22885	rv	hypothetical protein	Escher_P13374_NC_018846	0.517		22188	22838	rv	hypothetical protein	Escher_P13374_NC_018846	0.517
22885	23448	rv	hypothetical protein	Entero_933W_NC_000924	0.528		22838	23401	rv	hypothetical protein	Entero_933W_NC_000924	0.528
23432	23893	rv	hypothetical protein	Escher_P13374_NC_018846	0.536		23385	23846	rv	hypothetical protein	Escher_P13374_NC_018846	0.536
23943	24332	rv	hypothetical protein	Escher_PA28_NC_041935	0.53		23896	24285	rv	hypothetical protein	Escher_PA28_NC_041935	0.53
24388	25602	rv	N4-gp56 family major capsid protein	Escher_PA28_NC_041935	0.518		24341	25555	rv	N4-gp56 family major capsid protein	Escher_PA28_NC_041935	0.518
25626	26633	rv	3'phosphatase, 5'polynucleotidekinase	Escher_PA28_NC_041935	0.532		25579	26586	rv	3'phosphatase, 5'polynucleotide kinase	Escher_PA28_NC_041935	0.532
26791	28935	rv	phageportal protein	Escher_P13374_NC_018846	0.524		26744	28888	rv	phage portal protein	Escher_P13374_NC_018846	0.524
28935	30596	rv	terminase	Escher_PA28_NC_041935	0.497		28888	30549	rv	hypothetical protein	Escher_PA28_NC_041935	0.497
30622	31428	rv	phage terminase small subunit	Escher_P13374_NC_018846	0.493		30575	31381	rv	phage terminase small subunit	Escher_P13374_NC_018846	0.493
31484	31597	rv	hypothetical protein	Escher_PA2_NC_028449	0.513		31437	31550	rv	hypothetical protein	Escher_PA2_NC_028449	0.513
31721	32272	rv	regulatory protein	Escher_P13374_NC_018846	0.477		31674	32225	rv	regulatory protein	Escher_P13374_NC_018846	0.477
32475	32903	rv	endopeptidase	Escher_P13374_NC_018846	0.509		32428	32856	rv	endopeptidase	Escher_P13374_NC_018846	0.509
32915	33049	rv	hypothetical protein	Escher_P13374_NC_018846	0.455		32868	33002	rv	hypothetical protein	Escher_P13374_NC_018846	0.455
33064	33633	rv	antirepressor	Escher_P13374_NC_018846	0.473		33017	33586	rv	antirepressor	Escher_P13374_NC_018846	0.473
33907	34440	rv	lysis protein, lysozyme	Escher_P13374_NC_018846	0.548		33860	34393	rv	lysis protein, lysozyme	Escher_P13374_NC_018846	0.548
34445	34660	rv	lysis protein, holin	Escher_P13374_NC_018846	0.549		34398	34613	rv	lysis protein,holin	Escher_P13374_NC_018846	0.549
34738	34983	rv	hypothetical protein	Escher_P13374_NC_018846	0.563		34691	34936	rv	hypothetical protein	Escher_P13374_NC_018846	0.563
35024	35203	rv	hypothetical protein	Escher_P13374_NC_018846	0.52		34977	35156	rv	hypothetical protein	Escher_P13374_NC_018846	0.52
35340	37277	rv	hypothetical protein	Escher_P13374_NC_018846	0.553		35293	37230	rv	hypothetical protein	Escher_P13374_NC_018846	0.553
37763	38032	rv	shigatoxin 2 subunit B	Escher_P13374_NC_018846	0.416		37716	37985	rv	shiga toxin 2 subunit B	Escher_P13374_NC_018846	0.416
38044	39003	rv	shigatoxin 2 subunit A	Escher_P13374_NC_018846	0.452		37997	38956	rv	shiga toxin 2 subunit A	Escher_P13374_NC_018846	0.452
39386	39538	rv	DNA modification methylase	Stx2_c_86_NC_008464	0.539		39339	39491	rv	DNA modification methylase	Stx2_c_86_NC_008464	0.539
39787	40221	rv	anti terminator Q	Escher_P13374_NC_018846	0.502		39740	40174	rv	antiterminator Q	Escher_P13374_NC_018846	0.502
40214	40408	rv	ninH protein	Escher_P13374_NC_018846	0.464		40167	40361	rv	ninH protein	Escher_P13374_NC_018846	0.464
40405	40968	rv	recombinationendonuclease	Escher_P13374_NC_018846	0.506		40358	40921	rv	recombination endonuclease	Escher_P13374_NC_018846	0.506
40976	41425	rv	hypothetical protein	Escher_P13374_NC_018846	0.448		40929	41378	rv	hypothetical protein	Escher_P13374_NC_018846	0.448
41425	42375	rv	primase	Escher_P13374_NC_018846	0.52		41378	42328	rv	primase	Escher_P13374_NC_018846	0.52
42386	43906	rv	helicase	Escher_P13374_NC_018846	0.517		42339	43859	rv	helicase	Escher_P13374_NC_018846	0.517
43900	44031	rv	hypothetical protein	Escher_P13374_NC_018846	0.511		43853	43984	rv	hypothetical protein	Escher_P13374_NC_018846	0.511
44444	44638	rv	hypothetical protein		0.464		44444	44638	rv	hypothetical protein		0.464
44809	45012	rv	cro repressor	Escher_P13374_NC_018846	0.502		44762	44965	rv	cro repressor	Escher_P13374_NC_018846	0.502
45108	45821	fw	prophage repressor CI	Escher_P13374_NC_018846	0.475		45061	45774	fw	prophage repressor CI	Escher_P13374_NC_018846	0.475
45916	47385	fw	DNAmethylase	Escher_P13374_NC_018846	0.515		45869	47338	fw	DNA methylase	Escher_P13374_NC_018846	0.515
47382	48335	fw	restriction endonuclease	Escher_P13374_NC_018846	0.535		47335	48288	fw	restriction endonuclease	Escher_P13374_NC_018846	0.535
48964	49737	fw	regulatory protein	Escher_P13374_NC_018846	0.485		48917	49690	fw	regulatory protein	Escher_P13374_NC_018846	0.485
50194	50667	fw	anti termination	Escher_P13374_NC_018846	0.478		50147	50620	fw	antitermination	Escher_P13374_NC_018846	0.478
50738	50950	fw	host killing protein	Escher_P13374_NC_018846	0.434		50691	50903	fw	host killing protein	Escher_P13374_NC_018846	0.434
51022	51243	fw	hypothetical protein	Escher_P13374_NC_018846	0.403		50975	51196	fw	hypothetical protein	Escher_P13374_NC_018846	0.403
51264	51545	fw	hypothetical protein	Escher_P13374_NC_018846	0.48		51217	51498	fw	hypothetical protein	Escher_P13374_NC_018846	0.48
51562	52512	fw	recombinase	Escher_P13374_NC_018846	0.503		51515	52465	fw	recombinase	Escher_P13374_NC_018846	0.503
52509	53198	fw	exonuclease	Escher_P13374_NC_018846	0.505		52462	53151	fw	exonuclease	Escher_P13374_NC_018846	0.505
53198	53785	fw	hypothetical protein	Escher_P13374_NC_018846	0.438		53151	53738	fw	hypothetical protein	Escher_P13374_NC_018846	0.438
53860	54207	fw	hypothetical protein	Escher_TL_2011c_NC_019442	0.409		53813	54160	fw	hypothetical protein	Escher_TL_2011c_NC_019442	0.409
54271	55092	fw	hypothetical protein	Escher_P13374_NC_018846	0.479		54224	55045	fw	hypothetical protein	Escher_P13374_NC_018846	0.479
55169	55564	fw	hypothetical protein	Escher_P13374_NC_018846	0.39		55122	55517	fw	hypothetical protein	Escher_P13374_NC_018846	0.39
55715	56440	fw	hypothetical protein	Escher_P13374_NC_018846	0.477		55668	56393	fw	hypothetical protein	Escher_P13374_NC_018846	0.477
56437	56844	fw	hypothetical protein	Escher_P13374_NC_018846	0.464		56390	56797	fw	hypothetical protein	Escher_P13374_NC_018846	0.464
56845	57037	fw	hypothetical protein	Escher_P13374_NC_018846	0.418		56856	56990	fw	hypothetical protein	Escher_P13374_NC_018846	0.418
57040	57936	fw	hypothetical protein	Escher_P13374_NC_018846	0.508		56993	57889	fw	hypothetical protein	Escher_P13374_NC_018846	0.508
58292	58930	fw	anti repressorant B	Escher_P13374_NC_018846	0.475		58245	58883	fw	antirepressor antB	Escher_P13374_NC_018846	0.475
58985	59417	fw	regulatory protein	Escher_P13374_NC_018846	0.489		59014	59370	fw	regulatory protein	Escher_P13374_NC_018846	0.489
59414	60040	fw	methylase	Escher_P13374_NC_018846	0.503		59367	59993	fw	methylase	Escher_P13374_NC_018846	0.503
60000	60212	fw	hypothetical protein	Escher_P13374_NC_018846	0.429		59953	60165	fw	hypothetical protein	Escher_P13374_NC_018846	0.429
60248	60601	fw	hypothetical protein	Escher_P13374_NC_018846	0.448		60201	60554	fw	hypothetical protein	Escher_P13374_NC_018846	0.448
60966	61217	fw	putative bacteriophage protein	Escher_TL_2011c_NC_019442	0.454		60919	61170	fw	putative bacteriophage protein	Escher_TL_2011c_NC_019442	0.454
61289	61300	fw	attR		0.455		61242	61253	fw	attR		0.455
61362	61547	fw	excisionase	Escher_P13374_NC_018846	0.465		61372	61500	fw	excisionase	Escher_P13374_NC_018846	0.438
61600	62910	fw	phage integrase	Escher_P13374_NC_018846	0.47		61634	62863	fw	phage integrase	Escher_P13374_NC_018846	0.469
