## Supplementary material for "O-antigen diversification masks identification of highly pathogenic STEC O104:H4-like strains": Supplemebtal Table S5

### Sheet: Tabelle1
Lang et al., O-antigen diversification masks identification of highly pathogenic STEC O104:H4-like strains
Table S5: Comparison of O181:H4 17-07187 plasmid 1 pEC17-07187-1 to pHUSEC41-1 of STEC O104:H4 HUSEC41 from 2001. Proteins were annotated by RAST. Nucleotide identity of pEC-17-07187-1 genes to pHUSEC41-1 genes are indicated in %.
pEc17-07187-1 strain 17-07187 O181:H4						pHUSEC41-1 strain HUSEC41 O104:H4
product	Direction	Minimum	Maximum	Length	identity in % with pHUSEC41-1 genes	Length	Minimum	Maximum	product	Direction
Relaxase	reverse	1	2721	2721	0.8736	2712	1	2712	Relaxase	reverse
Relaxosome component	reverse	2733	3065	333	0.7237	333	2724	3056	Relaxosome component	reverse
DUF4942 domain-containing protein	forward	3192	3308	117	0.9829	117	3183	3299	DUF4942 domain-containing protein	forward
hypothetical protein	forward	3298	3633	336	0.9792	336	3289	3624	hypothetical protein	forward
helix-turn-helix transcriptional regulator	reverse	3719	4567	849	0.9647	849	3710	4558	helix-turn-helix transcriptional regulator	reverse
hypothetical protein	forward	4572	5087	516	0.9691	518	4563	5080	hypothetical protein	forward
helix-turn-helix domain protein, putative	forward	5146	5397	252	0.9722	252	5139	5390	helix-turn-helix domain protein, putative	forward
hypothetical protein	reverse	5428	5697	270	0.6704	270	5421	5690	hypothetical protein	reverse
Transposase	reverse	5697	6587	891	0.8923	891	5714	6604	Transposase	reverse
Rpn family recombination-promoting nuclease/putative transposase	reverse	6584	7057	474	1	474	6601	7074	Rpn family recombination-promoting nuclease/putative transposase	reverse
hypothetical protein	forward	7036	7149	114	1	114	7053	7166	hypothetical protein	forward
hypothetical protein	reverse	7150	7512	363	0.9945	363	7167	7529	hypothetical protein	reverse
hypothetical protein	reverse	7509	8262	754	0.9947	756	7526	8281	hypothetical protein	reverse
FIG00244619: hypothetical protein	forward	8061	8615	555	0.9946	555	8079	8633	FIG00244619: hypothetical protein	forward
antirestriction protein	reverse	8675	9175	501	0.998	501	8693	9193	antirestriction protein	reverse
hypothetical protein	forward	9217	9471	255	1	255	9235	9489	hypothetical protein	forward
TilS substrate C-terminal domain protein	reverse	9637	10233	597	1	597	9655	10251	TilS substrate C-terminal domain protein	reverse
plasmid SOS inhibition protein A (psiA), putative	reverse	10230	10949	720	1	720	10248	10967	plasmid SOS inhibition protein A (psiA), putative	reverse
plasmid SOS inhibition protein B (psiB)	reverse	10946	11381	436	0.961	435	10964	11398	plasmid SOS inhibition protein B (psiB)	reverse
chromosome partitioning protein (parB)	reverse	11436	12011	576	0.9219	576	11453	12028	chromosome partitioning protein (parB)	reverse
Nucleoid occlusion protein (noc)	reverse	11953	13488	1536	0.922	1534	11970	13503	Nucleoid occlusion protein (noc)	reverse
UPF0401 protein YkfF	reverse	13492	13692	201	0.9154	199	13507	13705	UPF0401 protein YkfF	reverse
single-stranded DNA-binding protein, partial	reverse	13750	14229	480	0.9709	479	13763	14241	single-stranded DNA-binding protein, partial	reverse
hypothetical protein	reverse	14663	15055	393	0.9873	390	14674	15063	hypothetical protein	reverse
hypothetical protein	reverse	15052	15243	192	0.9688	192	15060	15251	hypothetical protein	reverse
Adenine-specific methyltransferase (EC 2.1.1.72)	reverse	15240	15662	423	0.9291	423	15248	15670	Adenine-specific methyltransferase (EC 2.1.1.72)	reverse
antirestriction protein (klcA)	reverse	15709	16086	378	0.9683	378	15717	16094	antirestriction protein (klcA)	reverse
DUF1472 domain containing protein	reverse	16102	16218	117	1	117	16108	16224	DUF1472 domain containing protein	reverse
hypothetical protein	forward	16263	16433	171	1	171	16269	16439	hypothetical protein	forward
DUF1472 domain containing protein	reverse	16385	16554	170	0.9824	168	16391	16558	DUF1472 domain containing protein	reverse
hypothetical protein	reverse	16554	17330	777	0.955	771	16558	17328	hypothetical protein	reverse
DUF1380 domain containing protein	reverse	17376	17810	435	0.9885	435	17373	17807	DUF1380 domain containing protein	reverse
hypothetical protein	reverse	17824	18045	222	0.991	222	17821	18042	hypothetical protein	reverse
Adenine-specific methyltransferase (EC 2.1.1.72)	reverse	18046	18729	684	0.9079	684	18043	18726	Adenine-specific methyltransferase (EC 2.1.1.72)	reverse
hypothetical protein	reverse	18806	19117	312	0.984	312	18802	19113	hypothetical protein	reverse
DUF1281 domain containing protein	reverse	19114	20016	903	0.9557	903	19110	20012	DUF1281 domain containing protein	reverse
hypothetical protein	reverse	20054	20329	276	0.9746	276	20050	20325	hypothetical protein	reverse
protein ImpC, DNA damage induceable protein	forward	20368	20682	315	0.9842	316	20364	20679	protein ImpC, DNA damage induceable protein	forward
error-prone repair protein UmuD	forward	20679	21116	438	1	438	20676	21113	error-prone repair protein UmuD	forward
error-prone, lesion bypass DNA polymerase V UmuC	forward	21116	22387	1272	0.9921	1272	21113	22384	error-prone, lesion bypass DNA polymerase V UmuC	forward
ParA-like protein	forward	22583	23209	627	1	627	22588	23214	ParA-like protein	forward
copG family protein, putative	forward	23206	23508	303	1	303	23211	23513	copG family protein, putative	forward
hypothetical protein	reverse	23857	24021	165	1	165	23875	24039	hypothetical protein	reverse
YagA protein	reverse	24030	25376	1347	0.9978	1347	24048	25394	YagA protein	reverse
hypothetical protein	forward	25454	25573	120	1	120	25472	25591	hypothetical protein	forward
hypothetical protein	forward	25551	25685	135	1	135	25569	25703	hypothetical protein	forward
ProQ/FINO family protein	forward	25730	26332	603	0.9967	603	25748	26350	ProQ/FINO family protein	forward
hypothetical protein	forward	26349	26864	516
hypothetical protein	forward	26864	27130	267	1	267	26588	26854	hypothetical protein	forward
hypothetical protein	forward	27139	27372	234	0.9957	234	26863	27096	hypothetical protein	forward
hypothetical protein	reverse	27321	27602	282	0.9965	282	27045	27326	hypothetical protein	reverse
hypothetical protein	forward	27631	27747	117	0.9915	117	27355	27471	hypothetical protein	forward
plasmid stabilisation system protein	reverse	27708	27983	276	0.9928	276	27432	27707	plasmid stabilisation system protein	reverse
ribbon-helix-helix protein, copG family protein	reverse	27983	28261	279	0.9749	279	27707	27985	ribbon-helix-helix protein, copG family protein	reverse
hypothetical protein	forward	28371	28583	213	0.9202	213	28097	28309	hypothetical protein	forward
hypothetical protein	reverse	28692	28841	150	1	150	28418	28567	hypothetical protein	reverse
Replication initiation protein RepA	reverse	29173	30249	1077	0.9248	1077	28899	29975	Replication initiation protein RepA	reverse
hypothetical protein	forward	30351	30539	189	1	189	30077	30265	hypothetical protein	forward
transcription antitermination factor, conjugal transfer protein traB putative	forward	30905	31546	642	1	642	30631	31272	transcription antitermination factor, conjugal transfer protein traB putative	forward
traC domain protein, putative	forward	31687	32349	663	1	663	31413	32075	traC domain protein, putative	forward
conjugal transfer protein TraC	forward	32316	32462	147	1	147	32042	32188	conjugal transfer protein TraC	forward
DUF1449 family protein	forward	32616	33236	621	0.9936	621	32342	32962	DUF1449 family protein	forward
SPFH domain / Band 7 family protein	forward	33263	34957	1695	0.9988	1695	32989	34683	SPFH domain / Band 7 family protein	forward
PilI type IV pilus biogenesis protein	forward	35038	35280	243	1	243	34764	35006	PilI type IV pilus biogenesis protein	forward
hypothetical protein	forward	35396	35731	336	1	336	35122	35457	hypothetical protein	forward
hypothetical protein	forward	35764	35880	117	1	117	35490	35606	hypothetical protein	forward
conjugative transfer protein PilL	forward	35958	37028	1071	0.9991	1071	35684	36754	conjugative transfer protein PilL	forward
conjugative transfer protein PilM	forward	37032	37469	438	1	438	36758	37195	conjugative transfer protein PilM	forward
conjugative transfer protein PilN	forward	37501	39120	1620	0.9988	1620	37227	38846	conjugative transfer protein PilN	forward
pilus assembly protein PilO	forward	39141	40436	1296	0.9992	1296	38867	40162	pilus assembly protein PilO	forward
type IV pilus biogenesis protein PilP	forward	40426	40776	351	0.9972	350	40152	40501	type IV pilus biogenesis protein PilP	forward
hypothetical protein	forward	40857	40979	123	0.9919	123	40582	40704	hypothetical protein	forward
conjugative transfer ATPase, PilQ	forward	40989	42497	1509	0.9987	1509	40714	42222	conjugative transfer ATPase, PilQ	forward
conjugative transfer inner membrane protein, PilR	forward	42499	43593	1095	0.9991	1095	42224	43318	conjugative transfer inner membrane protein, PilR	forward
conjugative transfer prepilin, PilS	forward	43655	44191	537	1	537	43380	43916	conjugative transfer prepilin, PilS	forward
conjugative transfer putative membrane protein, PilT	forward	44236	44721	486	1	486	43961	44446	conjugative transfer putative membrane protein, PilT	forward
type-IV secretion leader peptidase, PilU	forward	44737	45363	627	1	627	44462	45088	type-IV secretion leader peptidase, PilU	forward
conjugative transfer pilus-tip adhesin protein, PilV	forward	45381	46742	1362	0.9985	1362	45106	46467	conjugative transfer pilus-tip adhesin protein, PilV	forward
hypothetical protein	reverse	46781	46987	207	0.9952	207	46506	46712	hypothetical protein	reverse
hypothetical protein	forward	46976	47128	153	1	153	46701	46853	hypothetical protein	forward
conjugative transfer protein TraE	forward	47215	48036	822	1	822	46940	47761	conjugative transfer protein TraE	forward
conjugative transfer protein TraF	forward	48138	49340	1203	0.9983	1203	47863	49065	conjugative transfer protein TraF	forward
conjugative transfer protein TraH	forward	49444	49902	459	1	459	49169	49627	conjugative transfer protein TraH	forward
conjugative transfer protein TraI	forward	49899	50735	837	1	837	49624	50460	conjugative transfer protein TraI	forward
conjugative transfer protein TraJ	forward	50719	51867	1149	0.9991	1149	50444	51592	conjugative transfer protein TraJ	forward
conjugative transfer protein TraK	forward	51864	52154	291	1	291	51589	51879	conjugative transfer protein TraK	forward
toprim domain protein	forward	52218	56279	4062	0.9975	4062	51943	56004	toprim domain protein	forward
conjugative transfer protein TraL	forward	56296	56646	351	1	351	56021	56371	conjugative transfer protein TraL	forward
conjugative transfer protein TraM	forward	56658	57353	696	0.9986	696	56383	57078	conjugative transfer protein TraM	forward
conjugative transfer protein TraN	forward	57364	58338	975	0.9979	975	57089	58063	conjugative transfer protein TraN	forward
conjugative transfer protein TraO	forward	58342	59679	1338	0.991	1338	58067	59404	conjugative transfer protein TraO	forward
conjugative transfer protein TraP	forward	59676	60389	714	0.9972	714	59401	60114	conjugative transfer protein TraP	forward
conjugative transfer protein TraQ	forward	60386	60916	531	1	531	60111	60641	conjugative transfer protein TraQ	forward
conjugative transfer protein TraR	forward	60963	61361	399	0.9975	399	60688	61086	conjugative transfer protein TraR	forward
conjugative transfer protein TraS	forward	61418	61669	252	1	252	61143	61394	conjugative transfer protein TraS	forward
conjugative transfer protein TraT	forward	61689	62402	714	0.9916	714	61414	62127	conjugative transfer protein TraT	forward
hypothetical protein	reverse	62395	62646	252	0.996	252	62120	62371	hypothetical protein	reverse
conjugative transfer protein TraU	forward	62697	65741	3045	0.998	3045	62422	65466	conjugative transfer protein TraU	forward
conjugative transfer protein TraV	forward	65741	66361	621	0.9984	621	65466	66086	conjugative transfer protein TraV	forward
conjugative transfer protein TraW	forward	66319	67524	1206	0.9992	1206	66044	67249	conjugative transfer protein TraW	forward
conjugative transfer protein TraX	forward	67521	68090	570	0.9982	570	67246	67815	conjugative transfer protein TraX	forward
DotA/TraY family protein	forward	68165	70330	2166	0.9367	2160	67890	70049	DotA/TraY family protein	forward
surface exclusion protein	forward	70418	71071	654	0.8609	648	70137	70784	surface exclusion protein	forward
post-segregation killing protein	reverse	71022	71291	270	0.8519	270	70735	71004	post-segregation killing protein	reverse
						1587	71058	72644	TnsA endonuclease N terminal domain protein	forward
						153	72782	72934	Hok/gef domain protein	reverse
hypothetical protein	forward	71370	71624	255	1	255	73013	73267	hypothetical protein	forward
FIG00642036: hypothetical protein	forward	71576	71863	288	0.9931	288	73219	73506	FIG00642036: hypothetical protein	forward
hypothetical protein	forward	71960	72151	192	0.9896	192	73594	73785	hypothetical protein	forward
hypothetical protein	forward	72163	72531	369	0.9973	369	73797	74165	hypothetical protein	forward
hypothetical protein	forward	72535	72750	216	0.9861	216	74169	74384	hypothetical protein	forward
hypothetical protein	forward	72747	72998	252	0.9921	252	74381	74632	hypothetical protein	forward
DNA-binding protein	reverse	72948	73628	681	0.9956	681	74582	75262	DNA-binding protein	reverse
staphylococcal nuclease homologue domain protein	forward	73731	74198	468	0.9957	468	75365	75832	staphylococcal nuclease homologue domain protein	forward
hypothetical protein	forward	74349	74525	177	1	177	75982	76158	hypothetical protein	forward
hypothetical protein	reverse	74588	74839	252	0.9881	252	76221	76472	hypothetical protein	reverse
hypothetical protein	forward	74905	75090	186	1	186	76538	76723	hypothetical protein	forward
hypothetical protein	forward	75087	75215	129	1	129	76720	76848	hypothetical protein	forward
hypothetical protein	reverse	75272	75367	96	1	96	76905	77000	hypothetical protein	reverse
hypothetical protein	reverse	75379	75519	141	1	141	77012	77152	hypothetical protein	reverse
hypothetical protein	reverse	75420	75566	147	1	147	77053	77199	hypothetical protein	reverse
hypothetical protein	forward	75678	75809	132	1	132	77311	77442	hypothetical protein	forward
conjugal transfer protein, TrbA putative	forward	75904	77229	1326	0.9857	1308	77537	78844	conjugal transfer protein, TrbA putative	forward
thioredoxin domain protein, TrbB putative	forward	77226	78350	1125	1	1125	78841	79965	thioredoxin domain protein, TrbB putative	forward
TraM recognition site of TraD and TraG family protein	forward	78331	80631	2301	0.9779	2304	79946	82249	TraM recognition site of TraD and TraG family protein	forward
						294	82363	82656	hypothetical protein	forward
						141	82785	82925	hypothetical protein	forward
						816	83113	83928	dihydropteroate synthase	forward
						804	83989	84792	streptomycin 3'-phosphotransferase, putative	forward
						861	85048	85908	beta-lactamase	reverse
						558	86091	86648	resolvase, N terminal domain protein	reverse
						3006	86812	89817	Tn3 transposase DDE domain protein	forward
						765	89819	90583	aminoglycoside/hydroxyurea antibiotic resistancekinase family protein	forward
						531	90555	91085	transposase, putative	reverse
						126	91221	91346	hypothetical protein	forward
						396	91444	91839	tolA family protein	reverse
translated and pblasted, resulted in hypothetical proteins
