## Supplementary material for "O-antigen diversification masks identification of highly pathogenic STEC O104:H4-like strains": Supplemebtal Table S6

### Sheet: Tabelle1
Lang et al., O-antigen diversification masks identification of highly pathogenic STEC O104:H4-like strains
Table S6: Comparison of O181:H4 17-07187 plasmid 2 pEc17-07187-2 to pAA of the O104:H4 outbreak strain. Proteins were annotated by RAST. Nucleotide identity of pEc17-07187-2 genes to pAA genes are indicated in %.
pEc17-07187-2 strain 17-07187 O181:H4						pAA plasmid strain FWSEC0009 O104:H4
product	Direction	Min	Max	Length	identity in % to pAA plasmid genes	Length	Min	Max	product	Direction
Per-activated serine protease autotransporter enterotoxin EspC	forward	14332	14159	174	1	174	42486	42659	Per-activated serine protease autotransporter enterotoxin EspC	forward
AggR-activated transcriptional regulator Aar	forward	14027	13827	201	1	201	42791	42991	AggR-activated transcriptional regulator Aar	forward
Mobile element protein	forward	13609	13430	180	1	180	43209	43388	Mobile element protein	forward
hypothetical protein	forward	13166	12918	249	1	249	43652	43900	hypothetical protein	forward
peptide ABC transporter permease	reverse	12921	12736	186	1	186	43897	44082	peptide ABC transporter permease	reverse
hypothetical protein	reverse	12492	12349	144	1	144	44326	44469	hypothetical protein	reverse
serine protease	forward	12305	11658	648	1	648	44513	45160	serine protease	forward
serine protease	forward	11686	10511	1176	1	1176	45132	46307	serine protease	forward
transposase	reverse	10539	10303	237	1	237	46279	46515	transposase	reverse
IS66 family transposase	reverse	10246	10154	93	1	93	46572	46664	IS66 family transposase	reverse
IS3 family transposase	reverse	10160	9912	249	1	249	46658	46906	IS3 family transposase	reverse
dispersin export ABC transporter permease subunit AatP	forward	9532	8402	1131	1	1131	47286	48416	dispersin export ABC transporter permease subunit AatP	forward
dispersin export ABC transporter outer membrane protein AatA	forward	8405	7167	1239	1	1239	48413	49651	dispersin export ABC transporter outer membrane protein AatA	forward
dispersin export-associated protein AatB	forward	7270	6449	822	1	822	49548	50369	dispersin export-associated protein AatB	forward
dispersin export ABC transporter ATP-binding protein AatC	forward	6456	5827	630	1	630	50362	50991	dispersin export ABC transporter ATP-binding protein AatC	forward
dispersin export-associated protein AatD	forward	5810	4599	1212	1	1212	51008	52219	dispersin export-associated protein AatD	forward
hypothetical protein	reverse	4181	4062	120	1	120	52637	52756	hypothetical protein	reverse
IS110-like element ISEc45 family transposase	forward	3624	2491	1134	0.9965	1134	53194	54327	IS110-like element ISEc45 family transposase	forward
Mobile element protein	reverse	2381	813	1569	1	1569	54437	56005	Mobile element protein	reverse
IS66 family insertion sequence element accessoryprotein TnpB	reverse	782	432	351	0.9943	351	56036	56386	IS66 family insertion sequence element accessoryprotein TnpB	reverse
IS66 family insertion sequence hypothetical protein	reverse	435	1	435	1	435	56383	56817	IS66 family insertion sequence hypothetical protein	reverse
IS5 family transposase ISKpn26	reverse	14579	15601	1023	0.998	1022	3303	4324	IS5 family transposase ISKpn26	reverse
replication regulatory protein RepA	forward	15882	16136	255	1	255	4605	4859	replication regulatory protein RepA	forward
plasmid copy control protein CopA	forward	16243	16428	186	0.8441	186	4966	5151	plasmid copy control protein CopA	forward
						696	5297	5992	Replication protein	forward
Replication protein	forward	16429	17019	591
Replication protein	forward	17147	17317	171
hypothetical protein	forward	17411	17530	120	0.9917	120	6106	6225	hypothetical protein	forward
hypothetical protein	reverse	17615	17767	153	1	153	6310	6462	hypothetical protein	reverse
replication protein RepA4	reverse	17870	18001	132	1	132	6560	6691	replication protein RepA4	reverse
hypothetical protein	forward	18000	18167	168	0.9821	168	6690	6857	hypothetical protein	forward
ribbon-helix-helix protein, CopG family	forward	18210	18494	285	1	285	6900	7184	ribbon-helix-helix protein, CopG family	forward
type II toxin-antitoxin system RelE/ParE family toxin	forward	18494	18769	276	0.9783	276	7184	7459	type II toxin-antitoxin system RelE/ParE family toxin	forward
COG3609: Predicted transcriptional regulators containing the CopG/Arc/MetJ DNA-binding domain	forward	18838	19020	183	1	183	7528	7710	COG3609: Predicted transcriptional regulators containing the CopG/Arc/MetJ DNA-binding domain	forward
hypothetical protein	reverse	18976	19233	258	1	258	7666	7923	hypothetical protein	reverse
type II toxin-antitoxin system RelE/ParE family toxin	forward	19222	19383	162	1	162	7912	8073	type II toxin-antitoxin system RelE/ParE family toxin	forward
hypothetical protein	forward	19402	19638	237	1	237	8092	8328	hypothetical protein	forward
site-specific integrase	forward	19752	20492	741	1	741	8442	9182	site-specific integrase	forward
FIG00640251: hypothetical protein	forward	20576	20695	120	1	120	9266	9385	FIG00640251: hypothetical protein	forward
RepB family plasmid replication initiator protein	reverse	20771	21748	978	1	978	9461	10438	RepB family plasmid replication initiator protein	reverse
hypothetical protein	reverse	21741	21911	171	1	171	10431	10601	hypothetical protein	reverse
hypothetical protein	reverse	22058	22495	438	1	438	10748	11185	hypothetical protein	reverse
hypothetical protein	forward	22734	22985	252	1	252	11424	11675	hypothetical protein	forward
VapC toxin protein	reverse	23072	23500	429	1	429	11762	12190	VapC toxin protein	reverse
AbrB/MazE/SpoVT family DNA-binding domain-containing protein	reverse	23497	23727	231	1	231	12187	12417	AbrB/MazE/SpoVT family DNA-binding domain-containing protein	reverse
toxin-antitoxin system, antitoxin component, AbrB family protein	reverse	23724	23843	120	1	120	12414	12533	toxin-antitoxin system, antitoxin component, AbrB family protein	reverse
hypothetical protein	reverse	23880	24017	138	1	138	12570	12707	hypothetical protein	reverse
hypothetical protein	forward	24022	24195	174	1	174	12712	12885	hypothetical protein	forward
type II toxin-antitoxin system antitoxin CcdA	forward	24322	24540	219	1	219	13012	13230	type II toxin-antitoxin system antitoxin CcdA	forward
CcdB toxin protein	forward	24521	24847	327	1	327	13211	13537	CcdB toxin protein	forward
phage integrase family protein	forward	24848	25654	807	1	807	13538	14344	phage integrase family protein	forward
ParA family protein	forward	25833	26477	645	1	645	14523	15167	ParA family protein	forward
molecular chaperone GroEL	forward	26564	26872	309	1	309	15254	15562	molecular chaperone GroEL	forward
hypothetical protein	forward	26980	27216	237	1	237	15670	15906	hypothetical protein	forward
plasmid segregation protein ParM	forward	27286	28266	981	1	981	15976	16956	plasmid segregation protein ParM	forward
plasmid partitioning/stability family protein	forward	28259	28675	417	1	417	16949	17365	plasmid partitioning/stability family protein	forward
Error-prone, lesion bypass DNA polymerase V (UmuC)	reverse	28755	29096	342	1	342	17445	17786	Error-prone, lesion bypass DNA polymerase V (UmuC)	reverse
Error-prone, lesion bypass DNA polymerase V (UmuC)	reverse	29051	29950	900	1	900	17741	18640	Error-prone, lesion bypass DNA polymerase V (UmuC)	reverse
translesion error-prone DNA polymerase V autoproteolytic subunit UmuD	reverse	29950	30327	378	1	378	18640	19017	translesion error-prone DNA polymerase V autoproteolytic subunit UmuD	reverse
putative resolvase	forward	30414	31025	612	1	612	19104	19715	putative resolvase	forward
hypothetical protein	reverse	31032	31211	180	1	180	19722	19901	hypothetical protein	reverse
hypothetical protein	reverse	31208	31426	219	1	219	19898	20116	hypothetical protein	reverse
Mobile element protein	forward	31466	31615	150	1	150	20156	20305	Mobile element protein	forward
aggregative adherence fimbria I chaperone AggD	forward	31862	32620	759	1	759	20570	21328	aggregative adherence fimbria I chaperone AggD	forward
aggregative adherence fimbria I usher protein AggC	forward	32634	35162	2529	1	2529	21342	23870	aggregative adherence fimbria I usher protein AggC	forward
aggregative adherence fimbria I minor subunit AggB	forward	35176	35610	435	0.9954	437	23884	24320	aggregative adherence fimbria I minor subunit AggB	forward
aggregative adherence fimbria I major subunit AggA	forward	35712	36215	504	0.998	504	24422	24925	aggregative adherence fimbria I major subunit AggA	forward
Mobile element protein	forward	36241	36675	435	0.9977	436	24951	25386	Mobile element protein	forward
Transposase	reverse	36640	36801	162	1	162	25351	25512	Transposase	reverse
IS66 family insertion sequence hypothetical protein	forward	37008	37388	381	0.9948	381	25719	26099	IS66 family insertion sequence hypothetical protein	forward
IS66 family insertion sequence element accessoryprotein TnpB	forward	37385	37732	348	0.9971	348	26096	26443	IS66 family insertion sequence element accessoryprotein TnpB	forward
IS66 family transposase	forward	37782	39320	1539	0.9981	1539	26493	28031	IS66 family transposase	forward
Transposase	reverse	39354	39611	258	1	258	28065	28322	Transposase	reverse
IS600 ORF2	forward	39656	39880	225	0.9956	225	28367	28591	IS600 ORF2	forward
Mobile element protein	reverse	39905	40093	189	1	189	28616	28804	Mobile element protein	reverse
transposase	reverse	40336	40836	501	1	501	29047	29547	transposase	reverse
Transposase InsD for insertion element IS2	forward	40924	41130	207	1	207	29635	29841	Transposase InsD for insertion element IS2	forward
class 1 isoprenoid biosynthesis enzyme	forward	41272	42300	1029	1	1029	29983	31011	class 1 isoprenoid biosynthesis enzyme	forward
isopentenyl-diphosphate Delta-isomerase	forward	42304	42843	540	1	540	31015	31554	isopentenyl-diphosphate Delta-isomerase	forward
hypothetical protein	forward	42896	43054	159	1	159	31607	31765	hypothetical protein	forward
putative transposase	forward	43060	43206	147	1	147	31771	31917	putative transposase	forward
hypothetical protein	reverse	43242	43364	123	1	123	31953	32075	hypothetical protein	reverse
hypothetical protein	reverse	43346	43498	153	1	153	32057	32209	hypothetical protein	reverse
hypothetical protein	reverse	43498	43659	162	1	162	32209	32370	hypothetical protein	reverse
IS5-like element ISKpn26 family transposase	forward	43658	44638	981	1	981	32369	33349	IS5-like element ISKpn26 family transposase	forward
transposase	forward	44806	44973	168	1	168	33517	33684	transposase	forward
Mobile element protein	forward	44973	45824	852	1	852	33684	34535	Mobile element protein	forward
hypothetical protein	reverse	45850	45984	135	1	135	34561	34695	hypothetical protein	reverse
IS, phage, Tn; Transposon-related functions	reverse	46067	46471	405	1	405	34778	35182	IS, phage, Tn; Transposon-related functions	reverse
aggregative adherence transcriptional regulator AggR	reverse	46572	47369	798	1	798	35283	36080	aggregative adherence transcriptional regulator AggR	reverse
hypothetical protein	forward	47501	47791	291	1	291	36212	36502	hypothetical protein	forward
Transposase InsD for insertion element IS2	reverse	47704	47907	204	1	204	36415	36618	Transposase InsD for insertion element IS2	reverse
Transposase InsF for insertion sequence IS3 @ Mobile element protein	forward	47897	48097	201	1	201	36608	36808	Transposase InsF for insertion sequence IS3 @ Mobile element protein	forward
Insertion element IS401 (Burkholderia multivorans) transposase	forward	48103	48429	327	0.9908	327	36814	37140	Insertion element IS401 (Burkholderia multivorans) transposase	forward
Mobile element protein	forward	48429	48908	480	0.9958	480	37140	37619	Mobile element protein	forward
hypothetical protein	reverse	48835	49206	372	0.9946	372	37546	37917	hypothetical protein	reverse
hypothetical protein	reverse	49121	49429	309	0.9968	309	37832	38140	hypothetical protein	reverse
Retron-type RNA-directed DNA polymerase (EC 2.7.7.49)	forward	49500	49655	156	0.9096	166	38211	38376	Retron-type RNA-directed DNA polymerase (EC 2.7.7.49)	forward
Mobile element protein	reverse	49659	49799	141
Transposase InsL for insertion sequence element IS186	reverse	49822	50934	1113
Retron-type RNA-directed DNA polymerase (EC 2.7.7.49)	forward	51027	52373	1347	0.9978	1347	38398	39744	Retron-type RNA-directed DNA polymerase (EC 2.7.7.49)	forward
Transposase	forward	52565	52936	372	1	372	39936	40307	Transposase	forward
Mobile element protein	forward	52902	53126	225	1	225	40273	40497	Mobile element protein	forward
dispersin Aap	reverse	53140	53490	351	1	351	40511	40861	dispersin Aap	reverse
hypothetical protein	reverse	53563	53679	117	1	117	40934	41050	hypothetical protein	reverse
hypothetical protein	reverse	53714	53848	135	1	135	41085	41219	hypothetical protein	reverse
IS5-like element ISKpn26 family transposase	forward	53847	54827	981	1	981	41218	42198	IS5-like element ISKpn26 family transposase	forward
IS66 family transposase	reverse	58170	56599	1572	1	1572	1	1572	IS66 family transposase	reverse
IS66 family insertion sequence element accessoryprotein TnpB	reverse	56579	56232	348	1	348	1592	1939	IS66 family insertion sequence element accessoryprotein TnpB	reverse
IS66 family insertion sequence hypothetical protein	reverse	56232	55555	678	1	678	1939	2616	IS66 family insertion sequence hypothetical protein	reverse
FIG00639321: hypothetical protein	forward	55486	55235	252	1	252	2685	2936	FIG00639321: hypothetical protein	forward
Mobile element protein	forward	75484	75299	186	0.9946	186	56931	57116	Mobile element protein	forward
hypothetical protein	reverse	75223	75080	144	1	144	57192	57335	hypothetical protein	reverse
serine protease autotransporter toxin SepA	reverse	75004	70910	4095	1	4095	57411	61505	serine protease autotransporter toxin SepA	reverse
hypothetical protein	forward	70866	70723	144	1	144	61549	61692	hypothetical protein	forward
hypothetical protein	reverse	70614	70420	195	1	195	61801	61995	hypothetical protein	reverse
recombinase family protein	reverse	70388	70029	360	1	360	62027	62386	recombinase family protein	reverse
hypothetical protein	reverse	69837	69715	123	1	123	62578	62700	hypothetical protein	reverse
hypothetical protein	forward	69715	69506	210	1	210	62700	62909	hypothetical protein	forward
DUF945 domain-containing protein	forward	69336	68536	801	1	801	63079	63879	DUF945 domain-containing protein	forward
transglycosylase SLT domain-containing protein	reverse	68218	67571	648	1	648	64197	64844	transglycosylase SLT domain-containing protein	reverse
hypothetical protein	reverse	67418	67287	132	0.9925	133	64997	65129	hypothetical protein	reverse
relaxosome protein TraM	forward	67286	66903	384	1	384	65130	65513	relaxosome protein TraM	forward
Protein TraJ	forward	66709	66239	471	1	471	65707	66177	Protein TraJ	forward
IS1 protein InsB	reverse	66245	65868	378	0.9497	378	66171	66548	IS1 protein InsB	reverse
IS1 protein InsA	reverse	65823	65548	276	0.9964	276	66582	66857	IS1 protein InsA	reverse
Multifunctional conjugation protein TraI	forward	65426	64374	1053	0.9791	1053	66979	68031	Multifunctional conjugation protein TraI	forward
IncF plasmid conjugative transfer DNA-nicking and unwinding protein TraI	forward	64321	63077	1245	0.9984	1246	68084	69329	IncF plasmid conjugative transfer DNA-nicking and unwinding protein TraI	forward
Multifunctional conjugation protein TraI	forward	63037	61034	2004	0.9925	2003	69369	71371	Multifunctional conjugation protein TraI	forward
conjugal transfer protein TraI	forward	60958	60820	139	0.9928	138	71447	71584	conjugal transfer protein TraI	forward
conjugal transfer pilus acetylase TraX	forward	60800	60054	747	1	747	71604	72350	conjugal transfer pilus acetylase TraX	forward
fertility inhibition protein FinO	forward	59999	59439	561	0.9929	561	72405	72965	fertility inhibition protein FinO	forward
IS66 family insertion sequence hypothetical protein	forward	59210	58776	435	1	435	73194	73628	IS66 family insertion sequence hypothetical protein	forward
putative transposase	forward	58685	58224	462
						351	73625	73975	IS66 family insertion sequence element accessoryprotein TnpB	forward
						1569	74006	75574	Mobile element protein	forward
translated and pblasted, resulted in hypothetical proteins
