## Supplementary material for "O-antigen diversification masks identification of highly pathogenic STEC O104:H4-like strains": Supplemebtal Table S7

### Sheet: Tabelle1
Lang et al., O-antigen diversification masks identification of highly pathogenic STEC O104:H4-like strains
Table S7: Comparison of O181:H4 17-07187 plasmid 3 pEc17-07187-3 to pDHA1 of enterobacteria. Proteins were annotated by RAST. Nucleotide identity to pEc17-07187-3 genes are indicated in %.
pEc17-07187-3 strain 17-07187 O181:H4					pUB_DHA-1 E. coli strain U-5227						p7102_58-6 S. enterica strain 7102.58						p133355 Citrobacter amalonaticus str. 133355-SW-C4-Cam
Name	Direction	Minimum	Maximum	Length	Name	Direction	Minimum	Maximum	Length	identity in % to p17-07187-3	Name	Direction	Minimum	Maximum	Length	identity in % to p17-07187-3	Name	Direction	Minimum	Maximum	Length	identity in % to p17-07187-3
hypothetical protein	forward	1028	1402	375	hypothetical protein	forward	1028	1403	376	0.9973	hypothetical protein	forward	1028	1403	376	0.9973	hypothetical protein	forward	1028	1403	376	0.9973
YhdJ	forward	1479	2162	684	YhdJ	forward	1480	2163	684	1	YhdJ	forward	1480	2163	684	1	YhdJ	forward	1480	2163	684	1
hypothetical protein	forward	2163	2384	222	hypothetical protein	forward	2164	2385	222	1	hypothetical protein	forward	2164	2385	222	1	hypothetical protein	forward	2164	2385	222	1
DUF1380 domain containing protein	forward	2398	2832	435	DUF1380 domain containing protein	forward	2399	2833	435	1	DUF1380 domain containing protein	forward	2399	2833	435	1	DUF1380 domain containing protein	forward	2399	2833	435	1
YchA protein	forward	2832	3209	378	YchA protein	forward	2833	3209	377	0.9947	YchA protein	forward	2833	3209	377	0.9947	YchA protein	forward	2833	3209	377	0.9947
hypothetical protein	forward	3013	3660	648	hypothetical protein	forward	3014	3660	647	0.9738	hypothetical protein	forward	3014	3660	647	0.9738	hypothetical protein	forward	3014	3660	647	0.9738
DUF1472 domain-containing protein	forward	3533	4104	572	DUF1472 domain-containing protein	forward	3533	4105	573	0.993	DUF1472 domain-containing protein	forward	3533	4105	573	0.993	DUF1472 domain-containing protein	forward	3533	4105	573	0.993
KlcA	forward	4077	4502	426	KlcA	forward	4078	4503	426	1	KlcA	forward	4078	4503	426	1	KlcA	forward	4078	4503	426	1
DUF1380 family protein	forward	4549	4971	423	DUF1380 family protein	forward	4550	4972	423	1	DUF1380 family protein	forward	4550	4972	423	1	DUF1380 family protein	forward	4550	4972	423	1
hypothetical protein	forward	4968	5159	192	hypothetical protein	forward	4969	5160	192	1	hypothetical protein	forward	4969	5160	192	1	hypothetical protein	forward	4969	5160	192	1
hypothetical protein	reverse	5365	5700	336	hypothetical protein	reverse	5366	5702	337	0.997	hypothetical protein	reverse	5366	5702	337	0.997	hypothetical protein	reverse	5366	5702	337	0.997
hypothetical protein	reverse	5676	5933	258	hypothetical protein	reverse	5678	5935	258	1	hypothetical protein	reverse	5678	5935	258	1	hypothetical protein	reverse	5678	5935	258	1
hypothetical protein	forward	5959	6099	141	hypothetical protein	forward	5961	6101	141	1	hypothetical protein	forward	5961	6101	141	1	hypothetical protein	forward	5961	6101	141	1
hypothetical protein	forward	6196	6426	231	hypothetical protein	forward	6198	6428	231	1	hypothetical protein	forward	6198	6428	231	1	hypothetical protein	forward	6198	6428	231	1
DUF3560 domain containing protein	forward	6478	7839	1362	DUF3560 domain containing protein	forward	6480	7841	1362	1	DUF3560 domain containing protein	forward	6480	7841	1362	1	DUF3560 domain containing protein	forward	6480	7841	1362	1
YdcA	forward	7886	8449	564	YdcA	forward	7888	8451	564	1	YdcA	forward	7888	8451	564	1	YdcA	forward	7888	8451	564	1
hypothetical protein	forward	8449	8703	255	hypothetical protein	forward	8451	8705	255	1	hypothetical protein	forward	8451	8699	249	0.9765	hypothetical protein	forward	8451	8699	249	0.9765
hypothetical protein	reverse	8535	8996	462	hypothetical protein	reverse	8537	8998	462	1	hypothetical protein	reverse	8537	8992	456	0.987	hypothetical protein	reverse	8537	8992	456	0.987
hypothetical protein	reverse	8997	9233	237	hypothetical protein	reverse	8999	9235	237	1	hypothetical protein	forward	8787	9026	240	1	hypothetical protein	forward	8787	9026	240	1
Single-stranded DNA-binding protein	forward	9132	9272	141	Single-stranded DNA-binding protein	forward	9134	9274	141	1	Single-stranded DNA-binding protein	reverse	8993	9229	237	1	Single-stranded DNA-binding protein	reverse	8993	9229	237	1
Single-stranded DNA-binding protein	forward	9329	9880	552	Single-stranded DNA-binding protein	forward	9331	9882	552	0.9964	Single-stranded DNA-binding protein	forward	9128	9268	141	1	Single-stranded DNA-binding protein	forward	9128	9268	141	1
DUF905 family protein	forward	9883	10116	234	DUF905 family protein	forward	9885	10118	234	1	DUF905 family protein	forward	9325	9876	552	0.9964	DUF905 family protein	forward	9325	9876	552	0.9964
Probable chromosome partitioning protein parB	forward	10177	10521	345	Probable chromosome partitioning protein parB	forward	10179	10524	346	0.9971	Probable chromosome partitioning protein parB	forward	10173	10518	346	0.9971	Probable chromosome partitioning protein parB	forward	10173	10518	346	0.9971
DNA-binding protein	forward	10473	11594	1122	DNA-binding protein	forward	10476	11597	1122	0.9991	DNA-binding protein	forward	10470	11590	1121	0.9982	DNA-binding protein	forward	10470	11590	1121	0.9982
putative parB-like nuclease	forward	11563	12144	582	putative parB-like nuclease	forward	11566	12147	582	1	putative parB-like nuclease	forward	11559	12140	582	1	putative parB-like nuclease	forward	11559	12140	582	1
PsiB	forward	12213	12647	435	PsiB	forward	12216	12650	435	1	PsiB	forward	12209	12643	435	0.9977	PsiB	forward	12209	12643	435	0.9977
PsiA	forward	12644	13363	720	PsiA	forward	12647	13366	720	1	PsiA	forward	12640	13359	720	1	PsiA	forward	12640	13359	720	1
Protein sok	reverse	13384	13599	216	Protein sok	reverse	13387	13602	216	1	Protein sok	reverse	13380	13595	216	1	Protein sok	reverse	13380	13595	216	1
FlmC	forward	13585	13797	213	FlmC	forward	13588	13800	213	1	FlmC	forward	13581	13793	213	1	FlmC	forward	13581	13793	213	1
hypothetical protein	forward	14024	14242	219	hypothetical protein	forward	14027	14245	219	1	hypothetical protein	forward	14020	14238	219	1	hypothetical protein	forward	14020	14238	219	1
hypothetical protein	forward	14211	14450	240	hypothetical protein	forward	14214	14453	240	1	hypothetical protein	forward	14207	14446	240	1	hypothetical protein	forward	14207	14446	240	1
hypothetical protein	reverse	14417	14653	237	hypothetical protein	reverse	14420	14656	237	1	hypothetical protein	reverse	14413	14649	237	1	hypothetical protein	reverse	14413	14649	237	1
Single-stranded DNA-binding protein	forward	14552	14692	141	Single-stranded DNA-binding protein	forward	14555	14695	141	1	Single-stranded DNA-binding protein	forward	14548	14688	141	1	Single-stranded DNA-binding protein	forward	14548	14688	141	1
hypothetical protein	forward	14716	15012	297	hypothetical protein	forward	14719	15015	297	1	hypothetical protein	forward	14712	15008	297	1	hypothetical protein	forward	14712	15008	297	1
hypothetical protein	forward	15123	15944	822	hypothetical protein	forward	15126	15947	822	1	hypothetical protein	forward	15119	15940	822	1	hypothetical protein	forward	15119	15940	822	1
hypothetical protein	reverse	15993	16160	168	hypothetical protein	reverse	15996	16163	168	1	hypothetical protein	reverse	15989	16156	168	1	hypothetical protein	reverse	15989	16156	168	1
lytic transglycosylase	reverse	16241	16831	591	lytic transglycosylase	reverse	16244	16834	591	0.9983	lytic transglycosylase	reverse	16237	16827	591	0.9983	lytic transglycosylase	reverse	16237	16827	591	0.9983
plasmid stabilization protein	reverse	16919	17014	96	plasmid stabilization protein	reverse	16922	17017	96	1	plasmid stabilization protein	reverse	16915	17010	96	1	plasmid stabilization protein	reverse	16915	17010	96	1
TraM	forward	17166	17549	384	TraM	forward	17169	17552	384	1	TraM	forward	17162	17545	384	1	TraM	forward	17162	17545	384	1
TraJ	forward	17743	18414	672	TraJ	forward	17746	18417	672	1	TraJ	forward	17739	18410	672	1	TraJ	forward	17739	18410	672	1
relaxosome protein TraY	forward	18551	18778	228	relaxosome protein TraY	forward	18554	18781	228	1	relaxosome protein TraY	forward	18547	18774	228	1	relaxosome protein TraY	forward	18547	18774	228	1
TraA	forward	18811	19170	360	TraA	forward	18814	19173	360	1	TraA	forward	18807	19166	360	1	TraA	forward	18807	19166	360	1
TraL	forward	19185	19496	312	TraL	forward	19188	19499	312	1	TraL	forward	19181	19492	312	1	TraL	forward	19181	19492	312	1
TraE	forward	19518	20084	567	TraE	forward	19521	20087	567	1	TraE	forward	19514	20080	567	1	TraE	forward	19514	20080	567	1
TraK	forward	20071	20799	729	TraK	forward	20074	20802	729	1	TraK	forward	20067	20795	729	1	TraK	forward	20067	20795	729	1
TraB	forward	20799	22250	1452	TraB	forward	20802	22253	1452	1	TraB	forward	20795	22246	1452	1	TraB	forward	20795	22246	1452	1
conjugal transfer protein TraP	forward	22219	22806	588	conjugal transfer protein TraP	forward	22222	22809	588	0.9983	conjugal transfer protein TraP	forward	22215	22802	588	0.9983	conjugal transfer protein TraP	forward	22215	22802	588	0.9983
TrbD	forward	22745	23113	369	TrbD	forward	22748	23116	369	1	TrbD	forward	22741	23109	369	1	TrbD	forward	22741	23109	369	1
TraV	forward	23110	23625	516	TraV	forward	23113	23628	516	1	TraV	forward	23106	23621	516	1	TraV	forward	23106	23621	516	1
traR	forward	23802	23981	180	traR	forward	23805	23984	180	1	traR	forward	23798	23977	180	1	traR	forward	23798	23977	180	1
hypothetical protein	forward	23974	24387	414	hypothetical protein	forward	23977	24390	414	1	hypothetical protein	forward	23970	24383	414	1	hypothetical protein	forward	23970	24383	414	1
hypothetical protein	forward	24380	24853	474	hypothetical protein	forward	24383	24856	474	1	hypothetical protein	forward	24376	24849	474	1	hypothetical protein	forward	24376	24849	474	1
hypothetical protein	forward	24933	25151	219	hypothetical protein	forward	24936	25154	219	1	hypothetical protein	forward	24929	25147	219	1	hypothetical protein	forward	24929	25147	219	1
hypothetical protein	forward	25179	25526	348	hypothetical protein	forward	25182	25529	348	1	hypothetical protein	forward	25175	25522	348	1	hypothetical protein	forward	25175	25522	348	1
TraC	forward	25652	28282	2631	TraC	forward	25655	28285	2631	1	TraC	forward	25648	28278	2631	1	TraC	forward	25648	28278	2631	1
TrbI	forward	28279	28665	387	TrbI	forward	28282	28668	387	1	TrbI	forward	28275	28661	387	1	TrbI	forward	28275	28661	387	1
TraW	forward	28662	29294	633	TraW	forward	28665	29297	633	1	TraW	forward	28658	29290	633	1	TraW	forward	28658	29290	633	1
TraU	forward	29291	30283	993	TraU	forward	29294	30286	993	1	TraU	forward	29287	30279	993	1	TraU	forward	29287	30279	993	1
hypothetical protein	forward	30313	30618	306	hypothetical protein	forward	30316	30621	306	1	hypothetical protein	forward	30309	30614	306	1	hypothetical protein	forward	30309	30614	306	1
TrbC	forward	30627	31265	639	TrbC	forward	30630	31268	639	1	TrbC	forward	30623	31261	639	1	TrbC	forward	30623	31261	639	1
TraN	forward	31262	33112	1851	TraN	forward	31265	33115	1851	1	TraN	forward	31258	33108	1851	1	TraN	forward	31258	33108	1851	1
TrbE	forward	33139	33396	258	TrbE	forward	33142	33399	258	1	TrbE	forward	33135	33392	258	1	TrbE	forward	33135	33392	258	1
TraF	forward	33389	34132	744	TraF	forward	33392	34135	744	1	TraF	forward	33385	34128	744	1	TraF	forward	33385	34128	744	1
TrbA	forward	34146	34490	345	TrbA	forward	34149	34493	345	1	TrbA	forward	34142	34488	347	0.9942	TrbA	forward	34142	34486	345	1
TraQ	forward	34609	34893	285	TraQ	forward	34612	34896	285	1	TraQ	forward	34607	34891	285	1	TraQ	forward	34605	34889	285	1
TrbB	forward	34880	35425	546	TrbB	forward	34883	35428	546	1	TrbB	forward	34878	35423	546	1	TrbB	forward	34876	35421	546	1
trbJ	forward	35355	35702	348	trbJ	forward	35358	35705	348	1	trbJ	forward	35353	35700	348	1	trbJ	forward	35351	35698	348	1
conjugal transfer protein TrbF	forward	35650	36075	426	conjugal transfer protein TrbF	forward	35653	36078	426	1	conjugal transfer protein TrbF	forward	35648	36073	426	1	conjugal transfer protein TrbF	forward	35646	36071	426	1
TraH	forward	36062	37435	1374	TraH	forward	36065	37438	1374	1	TraH	forward	36060	37433	1374	1	TraH	forward	36058	37431	1374	1
TraG	forward	37432	40254	2823	TraG	forward	37435	40257	2823	1	TraG	forward	37430	40252	2823	1	TraG	forward	37428	40250	2823	1
TraS	forward	40276	40755	480	TraS	forward	40279	40758	480	1	TraS	forward	40274	40753	480	1	TraS	forward	40272	40751	480	1
YlpA	forward	40804	41535	732	YlpA	forward	40807	41538	732	1	YlpA	forward	40802	41533	732	1	YlpA	forward	40800	41531	732	1
hypothetical protein	forward	41738	42475	738	hypothetical protein	forward	41741	42478	738	1	hypothetical protein	forward	41736	42473	738	1	hypothetical protein	forward	41734	42471	738	1
IncF plasmid conjugative transfer protein TraD	forward	42526	44832	2307	IncF plasmid conjugative transfer protein TraD	forward	42529	44836	2308	0.9025	IncF plasmid conjugative transfer protein TraD	forward	42524	44830	2307	0.902	IncF plasmid conjugative transfer protein TraD	forward	42522	44828	2307	0.902
IncF plasmid conjugative transfer DNA-nicking and unwinding protein TraI	forward	44832	48623	3792	IncF plasmid conjugative transfer DNA-nicking and unwinding protein TraI	forward	44790	48582	3793	0.9992	IncF plasmid conjugative transfer DNA-nicking and unwinding protein TraI	forward	44776	48568	3793	0.9992	IncF plasmid conjugative transfer DNA-nicking and unwinding protein TraI	forward	44774	48566	3793	0.9992
IncF plasmid conjugative transfer DNA-nicking and unwinding protein TraI	forward	48608	50068	1461	IncF plasmid conjugative transfer DNA-nicking and unwinding protein TraI	forward	48567	50026	1460	0.9979	IncF plasmid conjugative transfer DNA-nicking and unwinding protein TraI	forward	48553	50012	1460	0.9979	IncF plasmid conjugative transfer DNA-nicking and unwinding protein TraI	forward	48551	50010	1460	0.9979
conjugal transfer pilus acetylase TraX	forward	50122	50868	747	conjugal transfer pilus acetylase TraX	forward	50080	50826	747	0.9987	conjugal transfer pilus acetylase TraX	forward	50066	50812	747	0.9987	conjugal transfer pilus acetylase TraX	forward	50064	50810	747	0.9987
alpha/ beta hydrolase	forward	50927	51787	861	alpha/ beta hydrolase	forward	50885	51745	861	1	alpha/ beta hydrolase	forward	50871	51731	861	1	alpha/ beta hydrolase	forward	50869	51729	861	1
FinO	forward	51890	52450	561	FinO	forward	51848	52408	561	1	FinO	forward	51834	52394	561	1	FinO	forward	51832	52392	561	1
ANR family transcriptional regulator	forward	52579	52791	213	ANR family transcriptional regulator	forward	52537	52749	213	1	ANR family transcriptional regulator	forward	52523	52735	213	1	ANR family transcriptional regulator	forward	52521	52733	213	1
Micrococcal nuclease (thermonuclease) homologs	forward	52973	53497	525	Micrococcal nuclease (thermonuclease) homologs	forward	52931	53455	525	1	Micrococcal nuclease (thermonuclease) homologs	forward	52917	53441	525	1	Micrococcal nuclease (thermonuclease) homologs	forward	52915	53439	525	1
Hha	forward	53543	53752	210	Hha	forward	53501	53710	210	1	Hha	forward	53487	53696	210	1	Hha	forward	53485	53694	210	1
DUF2726 domain-containing protein	forward	53790	54380	591	DUF2726 domain-containing protein	forward	53748	54338	591	1	DUF2726 domain-containing protein	forward	53734	54324	591	1	DUF2726 domain-containing protein	forward	53732	54322	591	1
replication regulatory protein RepA	forward	54620	54874	255	replication regulatory protein RepA	forward	54578	54832	255	1	replication regulatory protein RepA	forward	54564	54818	255	1	replication regulatory protein RepA	forward	54562	54816	255	1
replication protein RepA	reverse	54918	55337	420	replication protein RepA	reverse	54876	55295	420	1	replication protein RepA	reverse	54862	55281	420	1	replication protein RepA	reverse	54860	55279	420	1
Replication protein	forward	55336	55800	465	Replication protein	forward	55323	55788	466	0.9957	Replication protein	forward	55309	55774	466	0.9957	Replication protein	forward	55307	55772	466	0.9957
Replication protein	forward	55857	56006	150	Replication protein	forward	55845	55994	150	0.9933	Replication protein	forward	55831	55980	150	0.9933	Replication protein	forward	55829	55978	150	0.9933
hypothetical protein	forward	56056	56304	249	hypothetical protein	forward	56044	56292	249	1	hypothetical protein	forward	56030	56278	249	1	hypothetical protein	forward	56028	56276	249	1
replication protein	forward	56348	56614	267	replication protein	forward	56336	56603	268	0.9963	replication protein	forward	56322	56589	268	0.9963	replication protein	forward	56320	56587	268	0.9963
hypothetical protein	forward	56706	56846	141	hypothetical protein	forward	56695	56835	141	1	hypothetical protein	forward	56681	56821	141	1	hypothetical protein	forward	56679	56819	141	1
CPBP family intramembrane metalloprotease	forward	56944	57597	654	CPBP family intramembrane metalloprotease	forward	56933	57586	654	1	CPBP family intramembrane metalloprotease	forward	56919	57572	654	1	CPBP family intramembrane metalloprotease	forward	56917	57570	654	1
PemI	forward	57690	57947	258	PemI	forward	57679	57936	258	1	PemI	forward	57665	57922	258	1	PemI	forward	57663	57920	258	1
PemK	forward	57949	58281	333	PemK	forward	57938	58270	333	1	PemK	forward	57924	58256	333	1	PemK	forward	57922	58254	333	1
hypothetical protein	forward	58395	58496	102	hypothetical protein	forward	58384	58485	102	1	hypothetical protein	forward	58370	58471	102	1	hypothetical protein	forward	58368	58469	102	1
Mobile element protein	forward	58522	58713	192	Mobile element protein	forward	58511	58702	192	1	Mobile element protein	forward	58497	58688	192	1	Mobile element protein	forward	58495	58686	192	1
IS1 protein InsB	forward	58724	58984	261	IS1 protein InsB	forward	58713	58973	261	0.9847	IS1 protein InsB	forward	58699	58959	261	0.9847	IS1 protein InsB	forward	58697	58957	261	0.9847
Mobile element protein	reverse	58981	59586	606	Mobile element protein	reverse	58970	59575	606	1	Mobile element protein	reverse	58956	59561	606	1	Mobile element protein	reverse	58954	59559	606	1
TnpA	reverse	59592	60296	705	TnpA	reverse	59581	60285	705	1	TnpA	reverse	59567	60271	705	1	TnpA	reverse	59565	60269	705	1
					Streptomycin 3''-adenylyltransferase	forward	61792	62139	348		Streptomycin 3''-adenylyltransferase	reverse	60318	60665	348		Streptomycin 3''-adenylyltransferase	reverse	60316	60663	348
					DfrA17	forward	61062	61661	600		DfrA17	reverse	60796	61395	600		DfrA17	reverse	60794	61393	600
					XerD	reverse	60332	61030	699		XerD	forward	61427	62125	699		XerD	forward	61425	62123	699
					TnpA	forward	62186	62890	705		TnpA	forward	62172	62876	705		TnpA	forward	62170	62874	705
					SDR family oxidoreductase	forward	62954	63199	246		SDR family oxidoreductase	forward	62926	63171	246		SDR family oxidoreductase	forward	62924	63169	246
					QnrB4	reverse	63295	63942	648		QnrB4	reverse	63267	63914	648		QnrB4	reverse	63265	63912	648
					Psp operon transcriptional activator	reverse	64022	64996	975		Psp operon transcriptional activator	reverse	63994	64968	975		Psp operon transcriptional activator	reverse	63992	64966	975
					PspA	forward	65167	65835	669		PspA	forward	65139	65807	669		PspA	forward	65137	65805	669
					PspB	forward	65890	66114	225		PspB	forward	65862	66086	225		PspB	forward	65860	66084	225
					PspC	forward	66114	66473	360		PspC	forward	66086	66445	360		PspC	forward	66084	66443	360
					PspD	forward	66482	66712	231		PspD	forward	66454	66684	231		PspD	forward	66452	66682	231
					LacI family transcriptional regulator	reverse	66901	67071	171		LacI family transcriptional regulator	reverse	66873	67043	171		LacI family transcriptional regulator	reverse	66871	67041	171
					hypothetical protein	reverse	67047	67868	822		hypothetical protein	reverse	67019	67840	822		hypothetical protein	reverse	67017	67838	822
					DHA-1	reverse	68063	69202	1140		DHA-1	reverse	68035	69174	1140		DHA-1	reverse	68033	69172	1140
					AmpR	forward	69313	70188	876		AmpR	forward	69285	70160	876		AmpR	forward	69283	70158	876
					HybF	reverse	70192	70674	483		HybF	reverse	70164	70646	483		HybF	reverse	70162	70644	483
					Sul1	forward	70779	71618	840		Sul1	forward	70751	71590	840		Sul1	forward	70749	71588	840
					hypothetical protein	forward	71746	71949	204		hypothetical protein	forward	71718	71921	204		hypothetical protein	forward	71716	71919	204
					putative chromate transport protein	forward	72105	73310	1206		putative chromate transport protein	forward	72077	73282	1206		putative chromate transport protein	forward	72075	73280	1206
					PadR	forward	73321	73626	306		PadR	forward	73293	73598	306		PadR	forward	73291	73596	306
					resolvase	reverse	73642	73824	183		resolvase	reverse	73614	73796	183		resolvase	reverse	73612	73794	183
					TnpA	forward	73853	74617	765		TnpA	forward	73825	74589	765		TnpA	forward	73823	74587	765
					type VII secretion-associated protein	reverse	74589	74678	90		type VII secretion-associated protein	reverse	74561	74650	90		type VII secretion-associated protein	reverse	74561	74650	90
					hypothetical protein	reverse	74808	75164	357		hypothetical protein	reverse	74780	75136	357		hypothetical protein	reverse	74778	75134	357
					MphR(A)	reverse	75110	75694	585		MphR(A)	reverse	75082	75666	585		MphR(A)	reverse	75080	75664	585
					MFS transporter	reverse	75694	76932	1239		MFS transporter	reverse	75666	76904	1239		MFS transporter	reverse	75664	76902	1239
					MphA	reverse	76929	77834	906		MphA	reverse	76901	77806	906		MphA	reverse	76899	77804	906
					adenine-specific DNA-methyltransferase	forward	77897	78010	114		adenine-specific DNA-methyltransferase	forward	77869	77982	114		adenine-specific DNA-methyltransferase	forward	77869	77982	114
					TnpA	reverse	77956	78660	705		TnpA	reverse	77928	78632	705		TnpA	reverse	77926	78630	705
TnpA	forward	60445	60822	378	TnpA	forward	78809	79186	378	1							TnpA	forward	78779	79156	378	1
											IS1 family transposase	forward	78712	78900	189
hypothetical protein	forward	61099	61335	237	hypothetical protein	forward	79463	79699	237	1							hypothetical protein	forward	79433	79669	237	1
Mobile element protein	reverse	61610	61747	138	Mobile element protein	reverse	79977	80114	138	1	Mobile element protein	reverse	79838	79975	138	1	Mobile element protein	reverse	79947	80084	138	1
ORF 95 (frame 3)	forward	62024	62257	234	ORF 95 (frame 3)	forward	80391	80624	234	1	ORF 95 (frame 3)	forward	80252	80485	234	1	ORF 95 (frame 3)	forward	80361	80594	234	1
hypothetical protein	reverse	62225	62368	144	hypothetical protein	reverse	80592	80735	144	1	hypothetical protein	reverse	80453	80596	144	1	hypothetical protein	reverse	80562	80705	144	1
hypothetical protein	reverse	62365	62601	237	hypothetical protein	reverse	80732	80968	237	1	hypothetical protein	reverse	80593	80829	237	1	hypothetical protein	reverse	80702	80938	237	1
hypothetical protein	forward	62630	62911	282	hypothetical protein	forward	80997	81278	282	1	hypothetical protein	forward	80858	81139	282	1	hypothetical protein	forward	80967	81248	282	1
StbB	reverse	63034	63387	354	StbB	reverse	81401	81754	354	1	StbB	reverse	81262	81615	354	1	StbB	reverse	81371	81724	354	1
ParM	reverse	63387	962	963	ParM	reverse	81754	962	963	1	ParM	reverse	81615	962	963	1	ParM	reverse	81724	962	963	1
translated and pblasted, resulted in hypothetical proteins
