## Supplementary material for "O-antigen diversification masks identification of highly pathogenic STEC O104:H4-like strains": Supplemebtal Table S8

### Sheet: Tabelle1
Lang et al., O-antigen diversification masks identification of highly pathogenic STEC O104:H4-like strains
		strain	FWSEC0009	17-07187	201510555	PNUSAE005891	PNUSAE005897	470195	SCPM-O-B-9428	143508	147828	285561	497801	644185	822586	896001	1078123	1472912	1472968	B141_2	MEX-14	PNUSAE010931	PNUSAE010936	PNUSAE023691	524333	524335	535309	789931	ALQ019547	ALQ019554	TMP018942	103016	178926	808295	649913	102906	608450
		genotype	O104:H4	O181:H4	O181:H4	O181:H4	O181:H4	O181:H4	O181:H4	O181:H4	O181:H4	O181:H4	O181:H4	O181:H4	O181:H4	O181:H4	O181:H4	O181:H4	O181:H4	O181:H4	O181:H4	O181:H4	O181:H4	O181:H4	O127:H4	O127:H4	O127:H4	O127:H4	O127:H4	O127:H4	O127:H4	O131:H4	O131:H4	O131:H4	OX13:H4	O69:H4	OgNRKI9:H4
EHEC virulence genes	chromosome	stx	2a	2a	2a	2a	2a	2a	2a
		eae
		lpfO26	+	+	+	+	+	+	+	+	+	+	+	+	+	+	+	+	+	+	+	+	+	+	+	+	+	+	+	+	+	+	+	+	+	+	+
		lpfO113	+	+	+	+	+	+	+	+	+	+	+	+	+	+	+	+	+	+	+	+	+	+	+	+	+	+	+	+	+	+	+	+	+	+	+
		terA	+	+	+	+	+	+	+	+	+	+	+	+	+	+	+	+	+	+	+	+	+	+	+	+	+	+	+	+	+	+	+		+		+
		irp2	+	+	+	+	+	+	+	+	+	+	+	+	+	+	+	+	+	+	+	+	+	+	+	+	+	+	+	+	+	+	+	+	+	+	+
		fyuA	+	+	+	+	+	+	+	+	+	+	+	+	+	+	+	+	+	+	+	+	+	+	+	+	+	+	+	+	+	+	+	+	+	+	+
	plasmid	ehxA
		subAB
		espP
		iha	+	+	+	+	+	+	+	+	+	+	+	+	+	+	+	+	+	+	+	+	+	+	+	+	+	+	+	+	+	+	+	+	+	+	+
		saa
EAEC virulence genes	chromosome	set1	+	+	+	+	+	+	+	+	+	+	+	+	+	+	+	+	+	+	+	+	+	+	+	+	+	+	+	+	+	+	+	+	+	+	+
		pic	+	+	+	+	+	+	+	+	+	+	+	+	+	+	+	+	+	+	+	+	+	+	+	+	+	+	+	+	+	+	+	+	+	+	+
		sigA	+	+	+	+	+	+	+	+	+	+	+	+	+	+	+	+	+	+	+	+	+	+	+	+	+	+	+	+	+	+	+	+	+	+	+
		aaiC																		+	+
	plasmid	aatA,B,C,D,P*	+	+	+	+	+	+	+	+	+	+	+	+	+	+	+	+	+	+	+	+	+	+	+	+	+	+	+	+	+	+	+	+	+	+	+
		AAFI*	+	+	+	+	+	+	+	+	+	+	+	+	+	+	+	+	+	+	+	+	+	+	+	+	+								+
		AAFIII*																										+	+	+	+	+	+	+		+	+
		aap*	+	+	+	+	+	+	+	+	+	+	+	+	+	+	+	+	+	+	+	+	+	+	+	+	+	+	+	+	+	+	+	+	+	+	+
		aggR*	+	+	+	+	+	+	+	+	+	+	+	+	+	+	+	+	+	+	+	+	+	+	+	+	+	+	+	+	+	+	+	+	+	+	+
		EAST1*														+			+					+				+	+	+	+	+	+	+		+	+
		iucA*	+	+	+	+	+	+	+	+	+	+	+	+	+	+	+	+	+	+	+	+	+	+	+	+	+	+	+	+	+	+	+	+	+	+	+
		sepA*	+	+	+	+	+	+	+	+	+	+	+	+	+	+	+	+	+	+	+	+	+	+	+	+	+								+
